# COVIDrugNet: a network-based web tool to investigate the drugs currently in clinical trial to contrast COVID-19

**DOI:** 10.1101/2021.03.05.433897

**Authors:** Luca Menestrina, Chiara Cabrelle, Maurizio Recanatini

## Abstract

The COVID-19 pandemic poses a huge problem of public health that requires the implementation of all available means to contrast it, and drugs are one of them. In this context, we observed an unmet need of depicting the continuously evolving scenario of the ongoing drug clinical trials through an easy-to-use, freely accessible online tool. Starting from this consideration, we developed COVIDrugNet (http://compmedchem.unibo.it/covidrugnet), a web application that allows users to capture a holistic view and keep up to date on how the clinical drug research is responding to the SARS-CoV-2 infection.

Here, we describe the web app and show through some examples how one can explore the whole landscape of medicines in clinical trial for the treatment of COVID-19 and try to probe the consistency of the current approaches with the available biological and pharmacological evidence. We conclude that careful analyses of the COVID-19 drug-target system based on COVIDrugNet can help to understand the biological implications of the proposed drug options, and eventually improve the search for more effective therapies.
