## Supplementary Graph Data for "COVIDrugNet: a network-based web tool to investigate the drugs currently in clinical trial to contrast COVID-19": drug_projection.multiline_adjlist

#/home/luca/anaconda3/lib/python3.6/site-packages/ipykernel_launcher.py -f /run/user/1000/jupyter/kernel-8bbf8e92-24f3-4502-8ffb-285ece693c23.json
# GMT Tue Feb 2 19:35:04 2021
#
Chloroquine	3
Hydroxychloroquine	{'weight': 2}
Glutathione	{'weight': 2}
Thalidomide	{'weight': 1}
Captopril	4
Ramipril	{'weight': 2}
Glutathione	{'weight': 1}
Enalapril	{'weight': 1}
Minocycline	{'weight': 1}
Degarelix	0
Aliskiren	0
Edoxaban	7
Nafamostat	{'weight': 1}
Bemiparin	{'weight': 1}
Enoxaparin	{'weight': 1}
Fondaparinux	{'weight': 1}
Rivaroxaban	{'weight': 1}
Heparin	{'weight': 1}
Apixaban	{'weight': 1}
Imatinib	2
Nintedanib	{'weight': 2}
Fostamatinib	{'weight': 7}
Noscapine	0
Mometasone furoate	13
Budesonide	{'weight': 1}
Prednisolone	{'weight': 1}
Betamethasone	{'weight': 1}
Methylprednisolone	{'weight': 1}
Progesterone	{'weight': 2}
Hydrocortisone	{'weight': 1}
Mometasone	{'weight': 2}
Ciclesonide	{'weight': 1}
Prednisolone acetate	{'weight': 1}
Norelgestromin	{'weight': 1}
Dexamethasone	{'weight': 1}
Prednisone	{'weight': 1}
Spironolactone	{'weight': 2}
Clofazimine	13
Resveratrol	{'weight': 1}
Telmisartan	{'weight': 1}
Cannabidiol	{'weight': 1}
alpha-Linolenic acid	{'weight': 1}
Oleic Acid	{'weight': 1}
Indomethacin	{'weight': 1}
Curcumin	{'weight': 1}
Icosapent	{'weight': 1}
Ibuprofen	{'weight': 1}
Valproic acid	{'weight': 1}
Amiodarone	{'weight': 1}
Omega-3 fatty acids	{'weight': 1}
Pioglitazone	{'weight': 1}
Liothyronine	2
Amiodarone	{'weight': 2}
Acetylsalicylic acid	{'weight': 1}
Erythromycin	8
Chlorpromazine	{'weight': 1}
Tamoxifen	{'weight': 1}
Fluoxetine	{'weight': 1}
Fluvoxamine	{'weight': 1}
Prazosin	{'weight': 1}
Clarithromycin	{'weight': 1}
Amiodarone	{'weight': 1}
Verapamil	{'weight': 1}
Amlodipine	8
Chlorpromazine	{'weight': 1}
Cannabidiol	{'weight': 1}
Levomenthol	{'weight': 2}
Nifedipine	{'weight': 2}
Diltiazem	{'weight': 1}
Amiodarone	{'weight': 3}
Verapamil	{'weight': 2}
Spironolactone	{'weight': 5}
Amoxicillin	0
Citrulline	7
Azithromycin	{'weight': 1}
Methylene blue	{'weight': 1}
Ketamine	{'weight': 1}
Minocycline	{'weight': 1}
Pantoprazole	{'weight': 1}
Dexamethasone	{'weight': 1}
Arginine	{'weight': 3}
Sildenafil	2
Fostamatinib	{'weight': 1}
Dipyridamole	{'weight': 1}
Tofacitinib	4
Ruxolitinib	{'weight': 2}
Fostamatinib	{'weight': 4}
Baricitinib	{'weight': 3}
Zanubrutinib	{'weight': 2}
Budesonide	11
Prednisolone	{'weight': 1}
Betamethasone	{'weight': 1}
Methylprednisolone	{'weight': 2}
Progesterone	{'weight': 1}
Hydrocortisone	{'weight': 2}
Mometasone	{'weight': 1}
Ciclesonide	{'weight': 1}
Prednisolone acetate	{'weight': 1}
Dexamethasone	{'weight': 2}
Prednisone	{'weight': 1}
Spironolactone	{'weight': 1}
Oseltamivir	0
Prednisolone acetate	10
Prednisolone	{'weight': 1}
Betamethasone	{'weight': 1}
Methylprednisolone	{'weight': 1}
Progesterone	{'weight': 1}
Hydrocortisone	{'weight': 1}
Mometasone	{'weight': 1}
Ciclesonide	{'weight': 1}
Dexamethasone	{'weight': 1}
Prednisone	{'weight': 1}
Spironolactone	{'weight': 1}
Diphenhydramine	4
Chlorpromazine	{'weight': 1}
Ketamine	{'weight': 1}
Quetiapine	{'weight': 2}
Ketotifen	{'weight': 1}
Defibrotide	4
Mefloquine	{'weight': 1}
Cannabidiol	{'weight': 1}
Pentoxifylline	{'weight': 2}
Tramadol	{'weight': 1}
TMC-310911	1
Nelfinavir	{'weight': 1}
Fisetin	0
Formoterol	2
Amiodarone	{'weight': 3}
Metoprolol	{'weight': 2}
Toremifene	9
Melatonin	{'weight': 1}
Resveratrol	{'weight': 1}
Quercetin	{'weight': 2}
Tamoxifen	{'weight': 2}
Progesterone	{'weight': 2}
Ethinylestradiol	{'weight': 1}
Estradiol	{'weight': 1}
Genistein	{'weight': 2}
Spironolactone	{'weight': 1}
Quetiapine	11
Chlorpromazine	{'weight': 19}
Cannabidiol	{'weight': 3}
Yohimbine	{'weight': 10}
Fluoxetine	{'weight': 1}
Ketamine	{'weight': 13}
Trifluoperazine	{'weight': 2}
Ketotifen	{'weight': 1}
Prazosin	{'weight': 5}
Dexmedetomidine	{'weight': 1}
Tramadol	{'weight': 6}
Verapamil	{'weight': 3}
Zanubrutinib	8
Ruxolitinib	{'weight': 1}
Nintedanib	{'weight': 1}
Ibrutinib	{'weight': 1}
Lidocaine	{'weight': 1}
Abivertinib	{'weight': 2}
Baricitinib	{'weight': 2}
Acalabrutinib	{'weight': 1}
Fostamatinib	{'weight': 15}
Rabeprazole	2
Pantoprazole	{'weight': 1}
Omeprazole	{'weight': 1}
Baloxavir marboxil	0
Lipoic acid	0
Sulodexide	6
Bemiparin	{'weight': 2}
Enoxaparin	{'weight': 1}
Fondaparinux	{'weight': 1}
Nadroparin	{'weight': 1}
Tinzaparin	{'weight': 1}
Heparin	{'weight': 1}
Apixaban	6
Nafamostat	{'weight': 1}
Bemiparin	{'weight': 1}
Enoxaparin	{'weight': 1}
Fondaparinux	{'weight': 1}
Rivaroxaban	{'weight': 1}
Heparin	{'weight': 1}
Inosine	0
Yohimbine	9
Chlorpromazine	{'weight': 9}
Cannabidiol	{'weight': 2}
Fluoxetine	{'weight': 1}
Ketamine	{'weight': 7}
Trifluoperazine	{'weight': 1}
Prazosin	{'weight': 2}
Dexmedetomidine	{'weight': 1}
Tramadol	{'weight': 4}
Verapamil	{'weight': 1}
Isoflurane	11
Melatonin	{'weight': 1}
Chlorpromazine	{'weight': 1}
Midazolam	{'weight': 16}
Cannabidiol	{'weight': 1}
Brexanolone	{'weight': 16}
Ivermectin	{'weight': 1}
Nifedipine	{'weight': 1}
Trifluoperazine	{'weight': 1}
Sevoflurane	{'weight': 19}
Estradiol	{'weight': 1}
Propofol	{'weight': 16}
Resveratrol	48
Cannabidiol	{'weight': 3}
Naproxen	{'weight': 2}
Primaquine	{'weight': 1}
Ritonavir	{'weight': 1}
Cholesterol	{'weight': 1}
Curcumin	{'weight': 2}
Minocycline	{'weight': 1}
Fostamatinib	{'weight': 2}
Acetylsalicylic acid	{'weight': 2}
Spironolactone	{'weight': 1}
Melatonin	{'weight': 4}
Quercetin	{'weight': 6}
Genistein	{'weight': 3}
Telmisartan	{'weight': 1}
Montelukast	{'weight': 1}
Tirofiban	{'weight': 1}
Menadione	{'weight': 1}
Omega-3 fatty acids	{'weight': 2}
Pioglitazone	{'weight': 1}
Diosmin	{'weight': 1}
Artenimol	{'weight': 1}
Lenalidomide	{'weight': 1}
Tamoxifen	{'weight': 2}
Thalidomide	{'weight': 1}
Oleic Acid	{'weight': 2}
Progesterone	{'weight': 1}
Nifedipine	{'weight': 1}
Icosapent	{'weight': 4}
Ibuprofen	{'weight': 4}
Omeprazole	{'weight': 1}
Amiodarone	{'weight': 2}
Valproic acid	{'weight': 2}
Piperine	{'weight': 1}
Leflunomide	{'weight': 1}
Nimesulide	{'weight': 1}
alpha-Linolenic acid	{'weight': 2}
Celecoxib	{'weight': 1}
Vitamin E	{'weight': 2}
Indomethacin	{'weight': 4}
Ethinylestradiol	{'weight': 2}
Acetaminophen	{'weight': 2}
Estradiol	{'weight': 2}
Atorvastatin	{'weight': 2}
Dexamethasone	{'weight': 1}
Ramelteon	{'weight': 2}
Fenofibrate	{'weight': 2}
Ginseng	{'weight': 2}
Deferoxamine	{'weight': 1}
Thalidomide	18
Lenalidomide	{'weight': 2}
Cannabidiol	{'weight': 1}
Naproxen	{'weight': 1}
Progesterone	{'weight': 1}
Icosapent	{'weight': 1}
Ibuprofen	{'weight': 1}
Acetylsalicylic acid	{'weight': 1}
Dipyridamole	{'weight': 1}
Nimesulide	{'weight': 1}
Nintedanib	{'weight': 1}
Chlorpromazine	{'weight': 2}
Lidocaine	{'weight': 2}
Celecoxib	{'weight': 1}
Indomethacin	{'weight': 1}
Acetaminophen	{'weight': 1}
Heparin	{'weight': 1}
Fostamatinib	{'weight': 1}
Ginseng	{'weight': 1}
Abivertinib	4
Ibrutinib	{'weight': 1}
Lidocaine	{'weight': 1}
Acalabrutinib	{'weight': 1}
Fostamatinib	{'weight': 2}
Angiotensin II	8
Telmisartan	{'weight': 1}
Candesartan	{'weight': 1}
Eprosartan	{'weight': 1}
Irbesartan	{'weight': 1}
Candesartan cilexetil	{'weight': 1}
Valsartan	{'weight': 1}
Losartan	{'weight': 1}
Olmesartan	{'weight': 1}
Cisatracurium	1
Fluoxetine	{'weight': 1}
Mefloquine	1
Pentoxifylline	{'weight': 1}
Piperine	11
Quercetin	{'weight': 1}
Genistein	{'weight': 1}
Tamoxifen	{'weight': 1}
Ritonavir	{'weight': 1}
Vitamin E	{'weight': 1}
Nifedipine	{'weight': 1}
Ethinylestradiol	{'weight': 1}
Estradiol	{'weight': 1}
Dexamethasone	{'weight': 1}
Fenofibrate	{'weight': 1}
Spironolactone	{'weight': 1}
Sulfamethoxazole	0
Arginine	2
Dexamethasone	{'weight': 1}
Minocycline	{'weight': 1}
Creatine	0
Etoposide	2
Moxifloxacin	{'weight': 1}
Genistein	{'weight': 1}
Aprepitant	2
Ketamine	{'weight': 1}
Tramadol	{'weight': 1}
Enalapril	1
Ramipril	{'weight': 1}
Nafamostat	11
Bivalirudin	{'weight': 1}
Aprotinin	{'weight': 2}
Bemiparin	{'weight': 1}
Enoxaparin	{'weight': 1}
Fondaparinux	{'weight': 1}
Camostat	{'weight': 1}
Rivaroxaban	{'weight': 1}
Argatroban	{'weight': 1}
Suramin	{'weight': 1}
Menadione	{'weight': 1}
Heparin	{'weight': 1}
Tamoxifen	24
Bicalutamide	{'weight': 1}
Progesterone	{'weight': 4}
Ritonavir	{'weight': 1}
Enzalutamide	{'weight': 1}
Minocycline	{'weight': 1}
Nifedipine	{'weight': 1}
Prazosin	{'weight': 1}
Fostamatinib	{'weight': 5}
Clarithromycin	{'weight': 1}
Spironolactone	{'weight': 3}
Melatonin	{'weight': 1}
Chlorpromazine	{'weight': 1}
Quercetin	{'weight': 4}
Fluoxetine	{'weight': 1}
Fluvoxamine	{'weight': 1}
Vitamin E	{'weight': 3}
Ethinylestradiol	{'weight': 2}
Norelgestromin	{'weight': 1}
Estradiol	{'weight': 3}
Genistein	{'weight': 4}
Dexamethasone	{'weight': 1}
Amiodarone	{'weight': 1}
Fenofibrate	{'weight': 1}
Verapamil	{'weight': 1}
Clindamycin	0
Clopidogrel	2
Epoprostenol	{'weight': 1}
Prasugrel	{'weight': 1}
Raltegravir	0
Tetrandrine	1
Roxithromycin	{'weight': 1}
Ambrisentan	1
Acetylsalicylic acid	{'weight': 1}
Losartan	7
Telmisartan	{'weight': 1}
Candesartan	{'weight': 1}
Eprosartan	{'weight': 1}
Irbesartan	{'weight': 1}
Candesartan cilexetil	{'weight': 1}
Valsartan	{'weight': 1}
Olmesartan	{'weight': 1}
Mometasone	10
Prednisolone	{'weight': 1}
Betamethasone	{'weight': 1}
Methylprednisolone	{'weight': 1}
Progesterone	{'weight': 2}
Hydrocortisone	{'weight': 1}
Ciclesonide	{'weight': 1}
Norelgestromin	{'weight': 1}
Dexamethasone	{'weight': 1}
Prednisone	{'weight': 1}
Spironolactone	{'weight': 2}
alpha-Linolenic acid	16
Cannabidiol	{'weight': 2}
Oleic Acid	{'weight': 4}
Curcumin	{'weight': 1}
Icosapent	{'weight': 6}
Ibuprofen	{'weight': 2}
Omega-3 fatty acids	{'weight': 2}
Valproic acid	{'weight': 3}
Tramadol	{'weight': 1}
Telmisartan	{'weight': 1}
Resiniferatoxin	{'weight': 1}
Indomethacin	{'weight': 2}
Acetaminophen	{'weight': 1}
Camphor	{'weight': 1}
Amiodarone	{'weight': 2}
Fenofibrate	{'weight': 1}
Pioglitazone	{'weight': 1}
Rosuvastatin	3
Simvastatin	{'weight': 2}
Cannabidiol	{'weight': 1}
Atorvastatin	{'weight': 1}
Irbesartan	6
Telmisartan	{'weight': 1}
Candesartan	{'weight': 1}
Eprosartan	{'weight': 1}
Candesartan cilexetil	{'weight': 1}
Valsartan	{'weight': 1}
Olmesartan	{'weight': 1}
Lopinavir	3
Atazanavir	{'weight': 1}
Ritonavir	{'weight': 1}
Darunavir	{'weight': 1}
Atazanavir	2
Darunavir	{'weight': 1}
Ritonavir	{'weight': 1}
Indomethacin	21
Lenalidomide	{'weight': 1}
Cannabidiol	{'weight': 3}
Naproxen	{'weight': 2}
Oleic Acid	{'weight': 2}
Curcumin	{'weight': 1}
Icosapent	{'weight': 4}
Ibuprofen	{'weight': 4}
Valproic acid	{'weight': 2}
Suramin	{'weight': 1}
Acetylsalicylic acid	{'weight': 2}
Nimesulide	{'weight': 1}
Telmisartan	{'weight': 1}
Iloprost	{'weight': 1}
Celecoxib	{'weight': 1}
Glutathione	{'weight': 1}
Fenofibrate	{'weight': 1}
Acetaminophen	{'weight': 2}
Amiodarone	{'weight': 2}
Omega-3 fatty acids	{'weight': 2}
Pioglitazone	{'weight': 1}
Ginseng	{'weight': 1}
Levofloxacin	1
Moxifloxacin	{'weight': 2}
Eltrombopag	0
Alendronic acid	1
Artenimol	{'weight': 1}
Omega-3 fatty acids	10
Telmisartan	{'weight': 1}
Cannabidiol	{'weight': 1}
Oleic Acid	{'weight': 2}
Fenofibrate	{'weight': 1}
Icosapent	{'weight': 2}
Curcumin	{'weight': 1}
Ibuprofen	{'weight': 2}
Valproic acid	{'weight': 2}
Amiodarone	{'weight': 2}
Pioglitazone	{'weight': 1}
Hydroxychloroquine	0
Azithromycin	0
Aminolevulinic acid	0
Baricitinib	4
Ruxolitinib	{'weight': 2}
Fostamatinib	{'weight': 4}
Genistein	{'weight': 1}
Leflunomide	{'weight': 1}
Serine	1
Cysteine	{'weight': 1}
Elbasvir	3
Ledipasvir	{'weight': 1}
Velpatasvir	{'weight': 1}
Daclatasvir	{'weight': 1}
Quercetin	23
Diosmin	{'weight': 1}
Artenimol	{'weight': 1}
Cannabidiol	{'weight': 1}
Duvelisib	{'weight': 1}
Primaquine	{'weight': 1}
Progesterone	{'weight': 3}
Ritonavir	{'weight': 1}
Curcumin	{'weight': 1}
Nifedipine	{'weight': 1}
Leflunomide	{'weight': 1}
Spironolactone	{'weight': 2}
Melatonin	{'weight': 2}
Dexamethasone	{'weight': 1}
Genistein	{'weight': 5}
Vitamin E	{'weight': 1}
Ethinylestradiol	{'weight': 2}
Estradiol	{'weight': 3}
Atorvastatin	{'weight': 1}
Menadione	{'weight': 1}
Fostamatinib	{'weight': 5}
Fenofibrate	{'weight': 1}
Ginseng	{'weight': 1}
Omeprazole	{'weight': 1}
Biotin	0
Pantoprazole	1
Omeprazole	{'weight': 1}
Acetylsalicylic acid	15
Lenalidomide	{'weight': 1}
Cannabidiol	{'weight': 2}
Naproxen	{'weight': 2}
Bardoxolone methyl	{'weight': 1}
Minocycline	{'weight': 8}
Icosapent	{'weight': 2}
Ibuprofen	{'weight': 2}
Nimesulide	{'weight': 1}
Celecoxib	{'weight': 1}
Acetylcysteine	{'weight': 1}
Acetaminophen	{'weight': 2}
Nadroparin	{'weight': 1}
Fostamatinib	{'weight': 12}
Ginseng	{'weight': 1}
Metformin	{'weight': 1}
Simvastatin	3
Valproic acid	{'weight': 1}
Cannabidiol	{'weight': 1}
Atorvastatin	{'weight': 2}
Pantothenic acid	0
Pyridoxine	0
Prednisolone	8
Betamethasone	{'weight': 1}
Methylprednisolone	{'weight': 1}
Progesterone	{'weight': 1}
Hydrocortisone	{'weight': 1}
Ciclesonide	{'weight': 1}
Dexamethasone	{'weight': 1}
Prednisone	{'weight': 1}
Spironolactone	{'weight': 1}
Remdesivir	4
Ribavirin	{'weight': 1}
GS-441524	{'weight': 2}
Galidesivir	{'weight': 1}
GC-376 free acid	{'weight': 1}
Interferon alfa-2b	0
Fluoxetine	9
Chlorpromazine	{'weight': 2}
Fluvoxamine	{'weight': 2}
Ketamine	{'weight': 1}
Levamisole	{'weight': 1}
Prazosin	{'weight': 1}
Tramadol	{'weight': 2}
Clarithromycin	{'weight': 1}
Amiodarone	{'weight': 1}
Verapamil	{'weight': 2}
Telmisartan	13
Candesartan	{'weight': 1}
Cannabidiol	{'weight': 1}
Eprosartan	{'weight': 1}
Oleic Acid	{'weight': 1}
Candesartan cilexetil	{'weight': 1}
Curcumin	{'weight': 1}
Icosapent	{'weight': 1}
Valsartan	{'weight': 1}
Ibuprofen	{'weight': 1}
Valproic acid	{'weight': 1}
Olmesartan	{'weight': 1}
Amiodarone	{'weight': 1}
Pioglitazone	{'weight': 1}
GS-441524	3
Ribavirin	{'weight': 1}
Galidesivir	{'weight': 1}
GC-376 free acid	{'weight': 1}
Amiodarone	18
Cannabidiol	{'weight': 2}
Levomenthol	{'weight': 8}
Oleic Acid	{'weight': 2}
Curcumin	{'weight': 1}
Nifedipine	{'weight': 5}
Icosapent	{'weight': 2}
Ibuprofen	{'weight': 2}
Prazosin	{'weight': 1}
Valproic acid	{'weight': 2}
Diltiazem	{'weight': 1}
Clarithromycin	{'weight': 1}
Verapamil	{'weight': 2}
Spironolactone	{'weight': 9}
Chlorpromazine	{'weight': 1}
Metoprolol	{'weight': 2}
Fenofibrate	{'weight': 1}
Fluvoxamine	{'weight': 1}
Pioglitazone	{'weight': 1}
Razuprotafib	0
Pyridostigmine	3
Artenimol	{'weight': 1}
Norelgestromin	{'weight': 1}
Ketamine	{'weight': 1}
Aprotinin	2
Tranexamic acid	{'weight': 1}
Camostat	{'weight': 1}
Methylprednisolone	7
Betamethasone	{'weight': 1}
Progesterone	{'weight': 1}
Hydrocortisone	{'weight': 2}
Ciclesonide	{'weight': 1}
Dexamethasone	{'weight': 2}
Prednisone	{'weight': 1}
Spironolactone	{'weight': 1}
Galidesivir	1
Ribavirin	{'weight': 1}
Fluvoxamine	5
Chlorpromazine	{'weight': 1}
Prazosin	{'weight': 1}
Tramadol	{'weight': 1}
Clarithromycin	{'weight': 1}
Verapamil	{'weight': 2}
Bicalutamide	4
Progesterone	{'weight': 1}
Enzalutamide	{'weight': 1}
Norelgestromin	{'weight': 1}
Spironolactone	{'weight': 1}
Merimepodib	0
Linagliptin	2
Sitagliptin	{'weight': 1}
Atorvastatin	{'weight': 1}
Epoprostenol	2
Prasugrel	{'weight': 1}
Iloprost	{'weight': 1}
Pioglitazone	6
Cannabidiol	{'weight': 1}
Oleic Acid	{'weight': 1}
Curcumin	{'weight': 1}
Icosapent	{'weight': 1}
Ibuprofen	{'weight': 1}
Valproic acid	{'weight': 1}
Estradiol	10
Progesterone	{'weight': 2}
Ritonavir	{'weight': 1}
Nifedipine	{'weight': 1}
Spironolactone	{'weight': 1}
Melatonin	{'weight': 1}
Vitamin E	{'weight': 1}
Ethinylestradiol	{'weight': 2}
Genistein	{'weight': 4}
Dexamethasone	{'weight': 1}
Fenofibrate	{'weight': 1}
Apremilast	0
Celecoxib	9
Lenalidomide	{'weight': 1}
Cannabidiol	{'weight': 1}
Naproxen	{'weight': 1}
Icosapent	{'weight': 1}
Acetaminophen	{'weight': 1}
Ibuprofen	{'weight': 1}
Fostamatinib	{'weight': 1}
Nimesulide	{'weight': 1}
Ginseng	{'weight': 1}
Nifedipine	14
Cannabidiol	{'weight': 3}
Levomenthol	{'weight': 4}
Ritonavir	{'weight': 1}
Trifluoperazine	{'weight': 1}
Diltiazem	{'weight': 1}
Spironolactone	{'weight': 8}
Melatonin	{'weight': 1}
Chlorpromazine	{'weight': 1}
Vitamin E	{'weight': 1}
Ethinylestradiol	{'weight': 1}
Genistein	{'weight': 1}
Dexamethasone	{'weight': 1}
Fenofibrate	{'weight': 1}
Verapamil	{'weight': 3}
Nintedanib	2
Heparin	{'weight': 2}
Fostamatinib	{'weight': 12}
Cannabidiol	30
Oxycodone	{'weight': 2}
Naproxen	{'weight': 2}
Curcumin	{'weight': 1}
Ivermectin	{'weight': 1}
Tramadol	{'weight': 4}
Spironolactone	{'weight': 4}
Naltrexone	{'weight': 2}
Glutathione	{'weight': 2}
Menadione	{'weight': 1}
Camphor	{'weight': 4}
Lenalidomide	{'weight': 1}
Levomenthol	{'weight': 3}
Oleic Acid	{'weight': 1}
Progesterone	{'weight': 1}
Ketamine	{'weight': 5}
Icosapent	{'weight': 4}
Ibuprofen	{'weight': 3}
Valproic acid	{'weight': 1}
Sevoflurane	{'weight': 1}
Metenkefalin	{'weight': 2}
Nimesulide	{'weight': 1}
Chlorpromazine	{'weight': 2}
Resiniferatoxin	{'weight': 1}
Atorvastatin	{'weight': 1}
Acetaminophen	{'weight': 3}
Pentoxifylline	{'weight': 1}
Genistein	{'weight': 1}
Morphine	{'weight': 2}
Verapamil	{'weight': 2}
Ginseng	{'weight': 1}
Tazobactam	0
Ibrutinib	2
Fostamatinib	{'weight': 1}
Acalabrutinib	{'weight': 1}
Ebselen	0
Tranilast	1
Glutathione	{'weight': 1}
Calcifediol	4
Cholecalciferol	{'weight': 1}
Cholesterol	{'weight': 1}
Curcumin	{'weight': 1}
Vitamin D	{'weight': 1}
Tinzaparin	5
Bemiparin	{'weight': 1}
Enoxaparin	{'weight': 1}
Fondaparinux	{'weight': 1}
Nadroparin	{'weight': 1}
Heparin	{'weight': 1}
Danoprevir	1
Ribavirin	{'weight': 1}
Duvelisib	1
Fostamatinib	{'weight': 2}
Hesperidin	1
Fostamatinib	{'weight': 1}
Cholesterol	4
Curcumin	{'weight': 1}
Vitamin D	{'weight': 1}
Cholecalciferol	{'weight': 1}
Atorvastatin	{'weight': 1}
Icatibant	0
Nelfinavir	0
Dexamethasone	12
Progesterone	{'weight': 1}
Ritonavir	{'weight': 1}
Minocycline	{'weight': 1}
Ciclesonide	{'weight': 1}
Spironolactone	{'weight': 2}
Betamethasone	{'weight': 1}
Hydrocortisone	{'weight': 2}
Vitamin E	{'weight': 1}
Ethinylestradiol	{'weight': 1}
Genistein	{'weight': 1}
Fenofibrate	{'weight': 1}
Prednisone	{'weight': 1}
Demeclocycline	0
Moxifloxacin	1
Genistein	{'weight': 1}
Nimesulide	6
Lenalidomide	{'weight': 1}
Naproxen	{'weight': 1}
Icosapent	{'weight': 1}
Acetaminophen	{'weight': 1}
Ibuprofen	{'weight': 1}
Ginseng	{'weight': 1}
Bemiparin	5
Enoxaparin	{'weight': 2}
Fondaparinux	{'weight': 2}
Rivaroxaban	{'weight': 1}
Nadroparin	{'weight': 1}
Heparin	{'weight': 2}
Roxithromycin	1
Clarithromycin	{'weight': 1}
Lidocaine	6
Chlorpromazine	{'weight': 2}
Progesterone	{'weight': 1}
Fostamatinib	{'weight': 1}
Valproic acid	{'weight': 4}
Propofol	{'weight': 1}
Dipyridamole	{'weight': 1}
Tranexamic acid	0
Valsartan	4
Candesartan	{'weight': 1}
Eprosartan	{'weight': 1}
Candesartan cilexetil	{'weight': 1}
Olmesartan	{'weight': 1}
Thrombin	0
Fenofibrate	9
Oleic Acid	{'weight': 1}
Ritonavir	{'weight': 1}
Icosapent	{'weight': 1}
Ibuprofen	{'weight': 1}
Valproic acid	{'weight': 1}
Spironolactone	{'weight': 1}
Vitamin E	{'weight': 1}
Ethinylestradiol	{'weight': 1}
Genistein	{'weight': 1}
Progesterone	18
Oxycodone	{'weight': 1}
Enzalutamide	{'weight': 1}
Ciclesonide	{'weight': 1}
Tramadol	{'weight': 1}
Spironolactone	{'weight': 6}
Melatonin	{'weight': 1}
Betamethasone	{'weight': 1}
Naltrexone	{'weight': 1}
Hydrocortisone	{'weight': 1}
Prednisone	{'weight': 1}
Morphine	{'weight': 1}
Levomenthol	{'weight': 1}
Ketamine	{'weight': 1}
Dipyridamole	{'weight': 1}
Chlorpromazine	{'weight': 1}
Ethinylestradiol	{'weight': 1}
Norelgestromin	{'weight': 2}
Genistein	{'weight': 3}
Argatroban	3
Menadione	{'weight': 1}
Bivalirudin	{'weight': 1}
Suramin	{'weight': 1}
Sitagliptin	1
Atorvastatin	{'weight': 1}
Ceftriaxone	1
Piperacillin	{'weight': 1}
Verapamil	8
Levomenthol	{'weight': 2}
Trifluoperazine	{'weight': 1}
Prazosin	{'weight': 4}
Tramadol	{'weight': 1}
Diltiazem	{'weight': 1}
Clarithromycin	{'weight': 1}
Spironolactone	{'weight': 5}
Chlorpromazine	{'weight': 4}
Curcumin	7
Oleic Acid	{'weight': 1}
Icosapent	{'weight': 1}
Ibuprofen	{'weight': 1}
Valproic acid	{'weight': 1}
Glutathione	{'weight': 1}
Vitamin D	{'weight': 1}
Cholecalciferol	{'weight': 1}
Pentoxifylline	1
Tramadol	{'weight': 1}
Amodiaquine	0
Piperacillin	0
Finasteride	2
Dutasteride	{'weight': 2}
Spironolactone	{'weight': 2}
Atovaquone	2
Leflunomide	{'weight': 1}
Brequinar	{'weight': 1}
Cysteine	2
Glutathione	{'weight': 1}
Acetylcysteine	{'weight': 1}
Atorvastatin	5
Diosmin	{'weight': 1}
Valproic acid	{'weight': 1}
Leflunomide	{'weight': 1}
Ginseng	{'weight': 1}
Omeprazole	{'weight': 1}
Enzalutamide	2
Norelgestromin	{'weight': 1}
Spironolactone	{'weight': 1}
Metenkefalin	5
Oxycodone	{'weight': 2}
Naltrexone	{'weight': 2}
Ketamine	{'weight': 2}
Tramadol	{'weight': 2}
Morphine	{'weight': 2}
Trifluoperazine	4
Melatonin	{'weight': 1}
Chlorpromazine	{'weight': 3}
Ketamine	{'weight': 1}
Prazosin	{'weight': 1}
Olmesartan	3
Candesartan	{'weight': 1}
Eprosartan	{'weight': 1}
Candesartan cilexetil	{'weight': 1}
Cholecalciferol	1
Vitamin D	{'weight': 1}
Tacrolimus	1
Sirolimus	{'weight': 1}
Resiniferatoxin	4
Icosapent	{'weight': 1}
Acetaminophen	{'weight': 1}
Tramadol	{'weight': 1}
Camphor	{'weight': 1}
Ivermectin	4
Midazolam	{'weight': 1}
Brexanolone	{'weight': 1}
Sevoflurane	{'weight': 1}
Propofol	{'weight': 1}
Chlorpromazine	8
Ketamine	{'weight': 7}
Prazosin	{'weight': 6}
Tramadol	{'weight': 6}
Clarithromycin	{'weight': 1}
Dipyridamole	{'weight': 1}
Melatonin	{'weight': 1}
Ketotifen	{'weight': 1}
Dexmedetomidine	{'weight': 1}
Nitazoxanide	0
Isotretinoin	0
Fondaparinux	4
Enoxaparin	{'weight': 2}
Rivaroxaban	{'weight': 1}
Nadroparin	{'weight': 1}
Heparin	{'weight': 2}
Ibudilast	2
Dipyridamole	{'weight': 1}
Iloprost	{'weight': 4}
Daclatasvir	2
Ledipasvir	{'weight': 1}
Velpatasvir	{'weight': 1}
Ciclesonide	4
Betamethasone	{'weight': 1}
Hydrocortisone	{'weight': 1}
Prednisone	{'weight': 1}
Spironolactone	{'weight': 1}
Iloprost	1
Dipyridamole	{'weight': 1}
Bardoxolone methyl	0
Maraviroc	0
Tenofovir alafenamide	3
Emtricitabine	{'weight': 1}
Tenofovir disoproxil	{'weight': 1}
Tenofovir	{'weight': 3}
Acetylcysteine	6
Thimerosal	{'weight': 1}
Glutathione	{'weight': 1}
Ketamine	{'weight': 1}
Ifenprodil	{'weight': 2}
Tramadol	{'weight': 5}
Fostamatinib	{'weight': 1}
Eflornithine	0
Velpatasvir	1
Ledipasvir	{'weight': 1}
Emtricitabine	2
Tenofovir disoproxil	{'weight': 1}
Tenofovir	{'weight': 1}
Thiamine	0
Lenalidomide	5
Naproxen	{'weight': 1}
Icosapent	{'weight': 1}
Acetaminophen	{'weight': 1}
Ibuprofen	{'weight': 1}
Ginseng	{'weight': 1}
Ramelteon	1
Melatonin	{'weight': 2}
Diosmin	3
Leflunomide	{'weight': 1}
Ginseng	{'weight': 1}
Omeprazole	{'weight': 1}
Famotidine	0
Favipiravir	1
Ribavirin	{'weight': 1}
Methotrexate	1
Trimethoprim	{'weight': 1}
Levamisole	0
Candesartan	2
Eprosartan	{'weight': 1}
Candesartan cilexetil	{'weight': 1}
Ribavirin	0
Thimerosal	2
Cyanocobalamin	{'weight': 1}
Mecobalamin	{'weight': 1}
Ifenprodil	1
Tramadol	{'weight': 2}
Niacin	0
Colchicine	1
Artenimol	{'weight': 1}
Propofol	5
Midazolam	{'weight': 16}
Brexanolone	{'weight': 16}
Valproic acid	{'weight': 2}
Sevoflurane	{'weight': 16}
Tramadol	{'weight': 1}
Artesunate	0
Methylene blue	1
Ketamine	{'weight': 1}
Oxytocin	0
Ketamine	5
Oxycodone	{'weight': 3}
Levomenthol	{'weight': 1}
Tramadol	{'weight': 10}
Naltrexone	{'weight': 3}
Morphine	{'weight': 3}
GC-376 free acid	0
Tenofovir disoproxil	1
Tenofovir	{'weight': 1}
Dotatate gallium Ga-68	0
Omeprazole	2
Leflunomide	{'weight': 1}
Ginseng	{'weight': 1}
Nadroparin	2
Enoxaparin	{'weight': 1}
Heparin	{'weight': 2}
Opaganib	0
Ginseng	5
Naproxen	{'weight': 1}
Icosapent	{'weight': 1}
Ibuprofen	{'weight': 1}
Leflunomide	{'weight': 1}
Acetaminophen	{'weight': 1}
Alpha-Cyclodextrin (Cyclohexa-Amylose)	0
Tirofiban	0
Levomenthol	7
Oxycodone	{'weight': 1}
Naltrexone	{'weight': 1}
Tramadol	{'weight': 1}
Diltiazem	{'weight': 1}
Camphor	{'weight': 3}
Morphine	{'weight': 1}
Spironolactone	{'weight': 9}
Valproic acid	4
Oleic Acid	{'weight': 3}
Icosapent	{'weight': 3}
Ibuprofen	{'weight': 2}
Tramadol	{'weight': 1}
Prednisone	3
Betamethasone	{'weight': 1}
Hydrocortisone	{'weight': 1}
Spironolactone	{'weight': 1}
Prasugrel	0
Riboflavin	0
Artenimol	5
Cyclosporine	{'weight': 1}
Minocycline	{'weight': 1}
Norelgestromin	{'weight': 1}
Dipyridamole	{'weight': 1}
Nicotinamide	{'weight': 1}
Oxycodone	3
Naltrexone	{'weight': 3}
Tramadol	{'weight': 3}
Morphine	{'weight': 3}
Anakinra	0
Betamethasone	2
Hydrocortisone	{'weight': 1}
Spironolactone	{'weight': 1}
Prazosin	3
Dexmedetomidine	{'weight': 1}
Tramadol	{'weight': 2}
Clarithromycin	{'weight': 1}
Diltiazem	1
Spironolactone	{'weight': 2}
Sofosbuvir	0
Ascorbic acid	1
Disulfiram	{'weight': 1}
Oleic Acid	2
Icosapent	{'weight': 3}
Ibuprofen	{'weight': 2}
Icosapent	5
Naproxen	{'weight': 2}
Ibuprofen	{'weight': 4}
Tramadol	{'weight': 1}
Acetaminophen	{'weight': 3}
Camphor	{'weight': 1}
Naproxen	2
Acetaminophen	{'weight': 2}
Ibuprofen	{'weight': 2}
Ethinylestradiol	5
Ritonavir	{'weight': 1}
Spironolactone	{'weight': 1}
Melatonin	{'weight': 1}
Vitamin E	{'weight': 1}
Genistein	{'weight': 2}
Fingolimod	1
Ozanimod	{'weight': 2}
Selinexor	0
Cyclosporine	0
Suramin	3
Bivalirudin	{'weight': 1}
Menadione	{'weight': 1}
Nicotinamide	{'weight': 1}
Tenofovir	0
Brexanolone	2
Midazolam	{'weight': 16}
Sevoflurane	{'weight': 16}
Camphor	2
Acetaminophen	{'weight': 1}
Tramadol	{'weight': 1}
Sirolimus	2
Heparin	{'weight': 1}
Fostamatinib	{'weight': 1}
Darunavir	1
Ritonavir	{'weight': 1}
Bivalirudin	1
Menadione	{'weight': 1}
Sevoflurane	1
Midazolam	{'weight': 16}
Hydrocortisone	1
Spironolactone	{'weight': 1}
Cyanocobalamin	1
Mecobalamin	{'weight': 1}
Metformin	1
Fostamatinib	{'weight': 1}
Enoxaparin	2
Rivaroxaban	{'weight': 1}
Heparin	{'weight': 2}
Naltrexone	2
Tramadol	{'weight': 3}
Morphine	{'weight': 3}
Minocycline	4
Montelukast	{'weight': 1}
Glutathione	{'weight': 1}
Vitamin E	{'weight': 1}
Fostamatinib	{'weight': 8}
Primaquine	2
Melatonin	{'weight': 1}
Menadione	{'weight': 1}
Quinine	0
Camostat	0
Acalabrutinib	1
Fostamatinib	{'weight': 1}
Ritonavir	3
Spironolactone	{'weight': 1}
Vitamin E	{'weight': 1}
Genistein	{'weight': 1}
Eprosartan	1
Candesartan cilexetil	{'weight': 1}
Brequinar	1
Leflunomide	{'weight': 1}
Almitrine	0
Genistein	5
Leflunomide	{'weight': 1}
Spironolactone	{'weight': 2}
Melatonin	{'weight': 1}
Vitamin E	{'weight': 1}
Fostamatinib	{'weight': 1}
Ruxolitinib	1
Fostamatinib	{'weight': 2}
Itraconazole	0
Febuxostat	1
Levocarnitine	{'weight': 1}
Candesartan cilexetil	0
Glutathione	0
Ozanimod	0
Berberine	0
Vitamin D	0
Folic acid	0
Morphine	1
Tramadol	{'weight': 3}
Trimethoprim	0
Vitamin E	3
Fostamatinib	{'weight': 1}
Spironolactone	{'weight': 1}
Montelukast	{'weight': 1}
Protoporphyrin	0
Norelgestromin	1
Spironolactone	{'weight': 2}
Melatonin	2
Levocarnitine	{'weight': 1}
Menadione	{'weight': 1}
Fostamatinib	5
Piclidenoson	{'weight': 1}
Leflunomide	{'weight': 1}
Dipyridamole	{'weight': 1}
Montelukast	{'weight': 1}
Heparin	{'weight': 2}
Leflunomide	0
Ledipasvir	0
Midazolam	0
Metoprolol	0
Menadione	0
Nicotinamide	0
Piclidenoson	0
Decitabine	0
Metronidazole	0
Disulfiram	0
Tramadol	2
Acetaminophen	{'weight': 1}
Dexmedetomidine	{'weight': 1}
Dutasteride	1
Spironolactone	{'weight': 2}
Rivaroxaban	1
Heparin	{'weight': 1}
Spironolactone	0
Dapagliflozin	0
Deferoxamine	0
Dexmedetomidine	0
Levocarnitine	0
Clarithromycin	0
Heparin	0
Montelukast	0
Ketotifen	0
Vitamin A	0
Ramipril	0
Ibuprofen	1
Acetaminophen	{'weight': 2}
Acetaminophen	0
Mecobalamin	0
Dipyridamole	0
