## Supplementary Graph Data for "COVIDrugNet: a network-based web tool to investigate the drugs currently in clinical trial to contrast COVID-19": drug_projection.tsv

	source	target	weight
0	Chloroquine	Hydroxychloroquine	2
1	Chloroquine	Glutathione	2
2	Chloroquine	Thalidomide	1
3	Captopril	Ramipril	2
4	Captopril	Glutathione	1
5	Captopril	Enalapril	1
6	Captopril	Minocycline	1
7	Edoxaban	Nafamostat	1
8	Edoxaban	Bemiparin	1
9	Edoxaban	Enoxaparin	1
10	Edoxaban	Fondaparinux	1
11	Edoxaban	Rivaroxaban	1
12	Edoxaban	Heparin	1
13	Edoxaban	Apixaban	1
14	Imatinib	Nintedanib	2
15	Imatinib	Fostamatinib	7
16	Mometasone furoate	Budesonide	1
17	Mometasone furoate	Prednisolone	1
18	Mometasone furoate	Betamethasone	1
19	Mometasone furoate	Methylprednisolone	1
20	Mometasone furoate	Progesterone	2
21	Mometasone furoate	Hydrocortisone	1
22	Mometasone furoate	Mometasone	2
23	Mometasone furoate	Ciclesonide	1
24	Mometasone furoate	Prednisolone acetate	1
25	Mometasone furoate	Norelgestromin	1
26	Mometasone furoate	Dexamethasone	1
27	Mometasone furoate	Prednisone	1
28	Mometasone furoate	Spironolactone	2
29	Clofazimine	Resveratrol	1
30	Clofazimine	Telmisartan	1
31	Clofazimine	Cannabidiol	1
32	Clofazimine	alpha-Linolenic acid	1
33	Clofazimine	Oleic Acid	1
34	Clofazimine	Indomethacin	1
35	Clofazimine	Curcumin	1
36	Clofazimine	Icosapent	1
37	Clofazimine	Ibuprofen	1
38	Clofazimine	Valproic acid	1
39	Clofazimine	Amiodarone	1
40	Clofazimine	Omega-3 fatty acids	1
41	Clofazimine	Pioglitazone	1
42	Liothyronine	Amiodarone	2
43	Liothyronine	Acetylsalicylic acid	1
44	Erythromycin	Chlorpromazine	1
45	Erythromycin	Tamoxifen	1
46	Erythromycin	Fluoxetine	1
47	Erythromycin	Fluvoxamine	1
48	Erythromycin	Prazosin	1
49	Erythromycin	Clarithromycin	1
50	Erythromycin	Amiodarone	1
51	Erythromycin	Verapamil	1
52	Amlodipine	Chlorpromazine	1
53	Amlodipine	Cannabidiol	1
54	Amlodipine	Levomenthol	2
55	Amlodipine	Nifedipine	2
56	Amlodipine	Diltiazem	1
57	Amlodipine	Amiodarone	3
58	Amlodipine	Verapamil	2
59	Amlodipine	Spironolactone	5
60	Citrulline	Azithromycin	1
61	Citrulline	Methylene blue	1
62	Citrulline	Ketamine	1
63	Citrulline	Minocycline	1
64	Citrulline	Pantoprazole	1
65	Citrulline	Dexamethasone	1
66	Citrulline	Arginine	3
67	Sildenafil	Fostamatinib	1
68	Sildenafil	Dipyridamole	1
69	Tofacitinib	Ruxolitinib	2
70	Tofacitinib	Fostamatinib	4
71	Tofacitinib	Baricitinib	3
72	Tofacitinib	Zanubrutinib	2
73	Budesonide	Prednisolone	1
74	Budesonide	Betamethasone	1
75	Budesonide	Methylprednisolone	2
76	Budesonide	Progesterone	1
77	Budesonide	Hydrocortisone	2
78	Budesonide	Mometasone	1
79	Budesonide	Ciclesonide	1
80	Budesonide	Prednisolone acetate	1
81	Budesonide	Dexamethasone	2
82	Budesonide	Prednisone	1
83	Budesonide	Spironolactone	1
84	Prednisolone acetate	Prednisolone	1
85	Prednisolone acetate	Betamethasone	1
86	Prednisolone acetate	Methylprednisolone	1
87	Prednisolone acetate	Progesterone	1
88	Prednisolone acetate	Hydrocortisone	1
89	Prednisolone acetate	Mometasone	1
90	Prednisolone acetate	Ciclesonide	1
91	Prednisolone acetate	Dexamethasone	1
92	Prednisolone acetate	Prednisone	1
93	Prednisolone acetate	Spironolactone	1
94	Diphenhydramine	Chlorpromazine	1
95	Diphenhydramine	Ketamine	1
96	Diphenhydramine	Quetiapine	2
97	Diphenhydramine	Ketotifen	1
98	Defibrotide	Mefloquine	1
99	Defibrotide	Cannabidiol	1
100	Defibrotide	Pentoxifylline	2
101	Defibrotide	Tramadol	1
102	TMC-310911	Nelfinavir	1
103	Formoterol	Amiodarone	3
104	Formoterol	Metoprolol	2
105	Toremifene	Melatonin	1
106	Toremifene	Resveratrol	1
107	Toremifene	Quercetin	2
108	Toremifene	Tamoxifen	2
109	Toremifene	Progesterone	2
110	Toremifene	Ethinylestradiol	1
111	Toremifene	Estradiol	1
112	Toremifene	Genistein	2
113	Toremifene	Spironolactone	1
114	Quetiapine	Chlorpromazine	19
115	Quetiapine	Cannabidiol	3
116	Quetiapine	Yohimbine	10
117	Quetiapine	Fluoxetine	1
118	Quetiapine	Ketamine	13
119	Quetiapine	Trifluoperazine	2
120	Quetiapine	Ketotifen	1
121	Quetiapine	Prazosin	5
122	Quetiapine	Dexmedetomidine	1
123	Quetiapine	Tramadol	6
124	Quetiapine	Verapamil	3
125	Zanubrutinib	Ruxolitinib	1
126	Zanubrutinib	Nintedanib	1
127	Zanubrutinib	Ibrutinib	1
128	Zanubrutinib	Lidocaine	1
129	Zanubrutinib	Abivertinib	2
130	Zanubrutinib	Baricitinib	2
131	Zanubrutinib	Acalabrutinib	1
132	Zanubrutinib	Fostamatinib	15
133	Rabeprazole	Pantoprazole	1
134	Rabeprazole	Omeprazole	1
135	Sulodexide	Bemiparin	2
136	Sulodexide	Enoxaparin	1
137	Sulodexide	Fondaparinux	1
138	Sulodexide	Nadroparin	1
139	Sulodexide	Tinzaparin	1
140	Sulodexide	Heparin	1
141	Apixaban	Nafamostat	1
142	Apixaban	Bemiparin	1
143	Apixaban	Enoxaparin	1
144	Apixaban	Fondaparinux	1
145	Apixaban	Rivaroxaban	1
146	Apixaban	Heparin	1
147	Yohimbine	Chlorpromazine	9
148	Yohimbine	Cannabidiol	2
149	Yohimbine	Fluoxetine	1
150	Yohimbine	Ketamine	7
151	Yohimbine	Trifluoperazine	1
152	Yohimbine	Prazosin	2
153	Yohimbine	Dexmedetomidine	1
154	Yohimbine	Tramadol	4
155	Yohimbine	Verapamil	1
156	Isoflurane	Melatonin	1
157	Isoflurane	Chlorpromazine	1
158	Isoflurane	Midazolam	16
159	Isoflurane	Cannabidiol	1
160	Isoflurane	Brexanolone	16
161	Isoflurane	Ivermectin	1
162	Isoflurane	Nifedipine	1
163	Isoflurane	Trifluoperazine	1
164	Isoflurane	Sevoflurane	19
165	Isoflurane	Estradiol	1
166	Isoflurane	Propofol	16
167	Resveratrol	Cannabidiol	3
168	Resveratrol	Naproxen	2
169	Resveratrol	Primaquine	1
170	Resveratrol	Ritonavir	1
171	Resveratrol	Cholesterol	1
172	Resveratrol	Curcumin	2
173	Resveratrol	Minocycline	1
174	Resveratrol	Fostamatinib	2
175	Resveratrol	Acetylsalicylic acid	2
176	Resveratrol	Spironolactone	1
177	Resveratrol	Melatonin	4
178	Resveratrol	Quercetin	6
179	Resveratrol	Genistein	3
180	Resveratrol	Telmisartan	1
181	Resveratrol	Montelukast	1
182	Resveratrol	Tirofiban	1
183	Resveratrol	Menadione	1
184	Resveratrol	Omega-3 fatty acids	2
185	Resveratrol	Pioglitazone	1
186	Resveratrol	Diosmin	1
187	Resveratrol	Artenimol	1
188	Resveratrol	Lenalidomide	1
189	Resveratrol	Tamoxifen	2
190	Resveratrol	Thalidomide	1
191	Resveratrol	Oleic Acid	2
192	Resveratrol	Progesterone	1
193	Resveratrol	Nifedipine	1
194	Resveratrol	Icosapent	4
195	Resveratrol	Ibuprofen	4
196	Resveratrol	Omeprazole	1
197	Resveratrol	Amiodarone	2
198	Resveratrol	Valproic acid	2
199	Resveratrol	Piperine	1
200	Resveratrol	Leflunomide	1
201	Resveratrol	Nimesulide	1
202	Resveratrol	alpha-Linolenic acid	2
203	Resveratrol	Celecoxib	1
204	Resveratrol	Vitamin E	2
205	Resveratrol	Indomethacin	4
206	Resveratrol	Ethinylestradiol	2
207	Resveratrol	Acetaminophen	2
208	Resveratrol	Estradiol	2
209	Resveratrol	Atorvastatin	2
210	Resveratrol	Dexamethasone	1
211	Resveratrol	Ramelteon	2
212	Resveratrol	Fenofibrate	2
213	Resveratrol	Ginseng	2
214	Resveratrol	Deferoxamine	1
215	Thalidomide	Lenalidomide	2
216	Thalidomide	Cannabidiol	1
217	Thalidomide	Naproxen	1
218	Thalidomide	Progesterone	1
219	Thalidomide	Icosapent	1
220	Thalidomide	Ibuprofen	1
221	Thalidomide	Acetylsalicylic acid	1
222	Thalidomide	Dipyridamole	1
223	Thalidomide	Nimesulide	1
224	Thalidomide	Nintedanib	1
225	Thalidomide	Chlorpromazine	2
226	Thalidomide	Lidocaine	2
227	Thalidomide	Celecoxib	1
228	Thalidomide	Indomethacin	1
229	Thalidomide	Acetaminophen	1
230	Thalidomide	Heparin	1
231	Thalidomide	Fostamatinib	1
232	Thalidomide	Ginseng	1
233	Abivertinib	Ibrutinib	1
234	Abivertinib	Lidocaine	1
235	Abivertinib	Acalabrutinib	1
236	Abivertinib	Fostamatinib	2
237	Angiotensin II	Telmisartan	1
238	Angiotensin II	Candesartan	1
239	Angiotensin II	Eprosartan	1
240	Angiotensin II	Irbesartan	1
241	Angiotensin II	Candesartan cilexetil	1
242	Angiotensin II	Valsartan	1
243	Angiotensin II	Losartan	1
244	Angiotensin II	Olmesartan	1
245	Cisatracurium	Fluoxetine	1
246	Mefloquine	Pentoxifylline	1
247	Piperine	Quercetin	1
248	Piperine	Genistein	1
249	Piperine	Tamoxifen	1
250	Piperine	Ritonavir	1
251	Piperine	Vitamin E	1
252	Piperine	Nifedipine	1
253	Piperine	Ethinylestradiol	1
254	Piperine	Estradiol	1
255	Piperine	Dexamethasone	1
256	Piperine	Fenofibrate	1
257	Piperine	Spironolactone	1
258	Arginine	Dexamethasone	1
259	Arginine	Minocycline	1
260	Etoposide	Moxifloxacin	1
261	Etoposide	Genistein	1
262	Aprepitant	Ketamine	1
263	Aprepitant	Tramadol	1
264	Enalapril	Ramipril	1
265	Nafamostat	Bivalirudin	1
266	Nafamostat	Aprotinin	2
267	Nafamostat	Bemiparin	1
268	Nafamostat	Enoxaparin	1
269	Nafamostat	Fondaparinux	1
270	Nafamostat	Camostat	1
271	Nafamostat	Rivaroxaban	1
272	Nafamostat	Argatroban	1
273	Nafamostat	Suramin	1
274	Nafamostat	Menadione	1
275	Nafamostat	Heparin	1
276	Tamoxifen	Bicalutamide	1
277	Tamoxifen	Progesterone	4
278	Tamoxifen	Ritonavir	1
279	Tamoxifen	Enzalutamide	1
280	Tamoxifen	Minocycline	1
281	Tamoxifen	Nifedipine	1
282	Tamoxifen	Prazosin	1
283	Tamoxifen	Fostamatinib	5
284	Tamoxifen	Clarithromycin	1
285	Tamoxifen	Spironolactone	3
286	Tamoxifen	Melatonin	1
287	Tamoxifen	Chlorpromazine	1
288	Tamoxifen	Quercetin	4
289	Tamoxifen	Fluoxetine	1
290	Tamoxifen	Fluvoxamine	1
291	Tamoxifen	Vitamin E	3
292	Tamoxifen	Ethinylestradiol	2
293	Tamoxifen	Norelgestromin	1
294	Tamoxifen	Estradiol	3
295	Tamoxifen	Genistein	4
296	Tamoxifen	Dexamethasone	1
297	Tamoxifen	Amiodarone	1
298	Tamoxifen	Fenofibrate	1
299	Tamoxifen	Verapamil	1
300	Clopidogrel	Epoprostenol	1
301	Clopidogrel	Prasugrel	1
302	Tetrandrine	Roxithromycin	1
303	Ambrisentan	Acetylsalicylic acid	1
304	Losartan	Telmisartan	1
305	Losartan	Candesartan	1
306	Losartan	Eprosartan	1
307	Losartan	Irbesartan	1
308	Losartan	Candesartan cilexetil	1
309	Losartan	Valsartan	1
310	Losartan	Olmesartan	1
311	Mometasone	Prednisolone	1
312	Mometasone	Betamethasone	1
313	Mometasone	Methylprednisolone	1
314	Mometasone	Progesterone	2
315	Mometasone	Hydrocortisone	1
316	Mometasone	Ciclesonide	1
317	Mometasone	Norelgestromin	1
318	Mometasone	Dexamethasone	1
319	Mometasone	Prednisone	1
320	Mometasone	Spironolactone	2
321	alpha-Linolenic acid	Cannabidiol	2
322	alpha-Linolenic acid	Oleic Acid	4
323	alpha-Linolenic acid	Curcumin	1
324	alpha-Linolenic acid	Icosapent	6
325	alpha-Linolenic acid	Ibuprofen	2
326	alpha-Linolenic acid	Omega-3 fatty acids	2
327	alpha-Linolenic acid	Valproic acid	3
328	alpha-Linolenic acid	Tramadol	1
329	alpha-Linolenic acid	Telmisartan	1
330	alpha-Linolenic acid	Resiniferatoxin	1
331	alpha-Linolenic acid	Indomethacin	2
332	alpha-Linolenic acid	Acetaminophen	1
333	alpha-Linolenic acid	Camphor	1
334	alpha-Linolenic acid	Amiodarone	2
335	alpha-Linolenic acid	Fenofibrate	1
336	alpha-Linolenic acid	Pioglitazone	1
337	Rosuvastatin	Simvastatin	2
338	Rosuvastatin	Cannabidiol	1
339	Rosuvastatin	Atorvastatin	1
340	Irbesartan	Telmisartan	1
341	Irbesartan	Candesartan	1
342	Irbesartan	Eprosartan	1
343	Irbesartan	Candesartan cilexetil	1
344	Irbesartan	Valsartan	1
345	Irbesartan	Olmesartan	1
346	Lopinavir	Atazanavir	1
347	Lopinavir	Ritonavir	1
348	Lopinavir	Darunavir	1
349	Atazanavir	Darunavir	1
350	Atazanavir	Ritonavir	1
351	Indomethacin	Lenalidomide	1
352	Indomethacin	Cannabidiol	3
353	Indomethacin	Naproxen	2
354	Indomethacin	Oleic Acid	2
355	Indomethacin	Curcumin	1
356	Indomethacin	Icosapent	4
357	Indomethacin	Ibuprofen	4
358	Indomethacin	Valproic acid	2
359	Indomethacin	Suramin	1
360	Indomethacin	Acetylsalicylic acid	2
361	Indomethacin	Nimesulide	1
362	Indomethacin	Telmisartan	1
363	Indomethacin	Iloprost	1
364	Indomethacin	Celecoxib	1
365	Indomethacin	Glutathione	1
366	Indomethacin	Fenofibrate	1
367	Indomethacin	Acetaminophen	2
368	Indomethacin	Amiodarone	2
369	Indomethacin	Omega-3 fatty acids	2
370	Indomethacin	Pioglitazone	1
371	Indomethacin	Ginseng	1
372	Levofloxacin	Moxifloxacin	2
373	Alendronic acid	Artenimol	1
374	Omega-3 fatty acids	Telmisartan	1
375	Omega-3 fatty acids	Cannabidiol	1
376	Omega-3 fatty acids	Oleic Acid	2
377	Omega-3 fatty acids	Fenofibrate	1
378	Omega-3 fatty acids	Icosapent	2
379	Omega-3 fatty acids	Curcumin	1
380	Omega-3 fatty acids	Ibuprofen	2
381	Omega-3 fatty acids	Valproic acid	2
382	Omega-3 fatty acids	Amiodarone	2
383	Omega-3 fatty acids	Pioglitazone	1
384	Baricitinib	Ruxolitinib	2
385	Baricitinib	Fostamatinib	4
386	Baricitinib	Genistein	1
387	Baricitinib	Leflunomide	1
388	Serine	Cysteine	1
389	Elbasvir	Ledipasvir	1
390	Elbasvir	Velpatasvir	1
391	Elbasvir	Daclatasvir	1
392	Quercetin	Diosmin	1
393	Quercetin	Artenimol	1
394	Quercetin	Cannabidiol	1
395	Quercetin	Duvelisib	1
396	Quercetin	Primaquine	1
397	Quercetin	Progesterone	3
398	Quercetin	Ritonavir	1
399	Quercetin	Curcumin	1
400	Quercetin	Nifedipine	1
401	Quercetin	Leflunomide	1
402	Quercetin	Spironolactone	2
403	Quercetin	Melatonin	2
404	Quercetin	Dexamethasone	1
405	Quercetin	Genistein	5
406	Quercetin	Vitamin E	1
407	Quercetin	Ethinylestradiol	2
408	Quercetin	Estradiol	3
409	Quercetin	Atorvastatin	1
410	Quercetin	Menadione	1
411	Quercetin	Fostamatinib	5
412	Quercetin	Fenofibrate	1
413	Quercetin	Ginseng	1
414	Quercetin	Omeprazole	1
415	Pantoprazole	Omeprazole	1
416	Acetylsalicylic acid	Lenalidomide	1
417	Acetylsalicylic acid	Cannabidiol	2
418	Acetylsalicylic acid	Naproxen	2
419	Acetylsalicylic acid	Bardoxolone methyl	1
420	Acetylsalicylic acid	Minocycline	8
421	Acetylsalicylic acid	Icosapent	2
422	Acetylsalicylic acid	Ibuprofen	2
423	Acetylsalicylic acid	Nimesulide	1
424	Acetylsalicylic acid	Celecoxib	1
425	Acetylsalicylic acid	Acetylcysteine	1
426	Acetylsalicylic acid	Acetaminophen	2
427	Acetylsalicylic acid	Nadroparin	1
428	Acetylsalicylic acid	Fostamatinib	12
429	Acetylsalicylic acid	Ginseng	1
430	Acetylsalicylic acid	Metformin	1
431	Simvastatin	Valproic acid	1
432	Simvastatin	Cannabidiol	1
433	Simvastatin	Atorvastatin	2
434	Prednisolone	Betamethasone	1
435	Prednisolone	Methylprednisolone	1
436	Prednisolone	Progesterone	1
437	Prednisolone	Hydrocortisone	1
438	Prednisolone	Ciclesonide	1
439	Prednisolone	Dexamethasone	1
440	Prednisolone	Prednisone	1
441	Prednisolone	Spironolactone	1
442	Remdesivir	Ribavirin	1
443	Remdesivir	GS-441524	2
444	Remdesivir	Galidesivir	1
445	Remdesivir	GC-376 free acid	1
446	Fluoxetine	Chlorpromazine	2
447	Fluoxetine	Fluvoxamine	2
448	Fluoxetine	Ketamine	1
449	Fluoxetine	Levamisole	1
450	Fluoxetine	Prazosin	1
451	Fluoxetine	Tramadol	2
452	Fluoxetine	Clarithromycin	1
453	Fluoxetine	Amiodarone	1
454	Fluoxetine	Verapamil	2
455	Telmisartan	Candesartan	1
456	Telmisartan	Cannabidiol	1
457	Telmisartan	Eprosartan	1
458	Telmisartan	Oleic Acid	1
459	Telmisartan	Candesartan cilexetil	1
460	Telmisartan	Curcumin	1
461	Telmisartan	Icosapent	1
462	Telmisartan	Valsartan	1
463	Telmisartan	Ibuprofen	1
464	Telmisartan	Valproic acid	1
465	Telmisartan	Olmesartan	1
466	Telmisartan	Amiodarone	1
467	Telmisartan	Pioglitazone	1
468	GS-441524	Ribavirin	1
469	GS-441524	Galidesivir	1
470	GS-441524	GC-376 free acid	1
471	Amiodarone	Cannabidiol	2
472	Amiodarone	Levomenthol	8
473	Amiodarone	Oleic Acid	2
474	Amiodarone	Curcumin	1
475	Amiodarone	Nifedipine	5
476	Amiodarone	Icosapent	2
477	Amiodarone	Ibuprofen	2
478	Amiodarone	Prazosin	1
479	Amiodarone	Valproic acid	2
480	Amiodarone	Diltiazem	1
481	Amiodarone	Clarithromycin	1
482	Amiodarone	Verapamil	2
483	Amiodarone	Spironolactone	9
484	Amiodarone	Chlorpromazine	1
485	Amiodarone	Metoprolol	2
486	Amiodarone	Fenofibrate	1
487	Amiodarone	Fluvoxamine	1
488	Amiodarone	Pioglitazone	1
489	Pyridostigmine	Artenimol	1
490	Pyridostigmine	Norelgestromin	1
491	Pyridostigmine	Ketamine	1
492	Aprotinin	Tranexamic acid	1
493	Aprotinin	Camostat	1
494	Methylprednisolone	Betamethasone	1
495	Methylprednisolone	Progesterone	1
496	Methylprednisolone	Hydrocortisone	2
497	Methylprednisolone	Ciclesonide	1
498	Methylprednisolone	Dexamethasone	2
499	Methylprednisolone	Prednisone	1
500	Methylprednisolone	Spironolactone	1
501	Galidesivir	Ribavirin	1
502	Fluvoxamine	Chlorpromazine	1
503	Fluvoxamine	Prazosin	1
504	Fluvoxamine	Tramadol	1
505	Fluvoxamine	Clarithromycin	1
506	Fluvoxamine	Verapamil	2
507	Bicalutamide	Progesterone	1
508	Bicalutamide	Enzalutamide	1
509	Bicalutamide	Norelgestromin	1
510	Bicalutamide	Spironolactone	1
511	Linagliptin	Sitagliptin	1
512	Linagliptin	Atorvastatin	1
513	Epoprostenol	Prasugrel	1
514	Epoprostenol	Iloprost	1
515	Pioglitazone	Cannabidiol	1
516	Pioglitazone	Oleic Acid	1
517	Pioglitazone	Curcumin	1
518	Pioglitazone	Icosapent	1
519	Pioglitazone	Ibuprofen	1
520	Pioglitazone	Valproic acid	1
521	Estradiol	Progesterone	2
522	Estradiol	Ritonavir	1
523	Estradiol	Nifedipine	1
524	Estradiol	Spironolactone	1
525	Estradiol	Melatonin	1
526	Estradiol	Vitamin E	1
527	Estradiol	Ethinylestradiol	2
528	Estradiol	Genistein	4
529	Estradiol	Dexamethasone	1
530	Estradiol	Fenofibrate	1
531	Celecoxib	Lenalidomide	1
532	Celecoxib	Cannabidiol	1
533	Celecoxib	Naproxen	1
534	Celecoxib	Icosapent	1
535	Celecoxib	Acetaminophen	1
536	Celecoxib	Ibuprofen	1
537	Celecoxib	Fostamatinib	1
538	Celecoxib	Nimesulide	1
539	Celecoxib	Ginseng	1
540	Nifedipine	Cannabidiol	3
541	Nifedipine	Levomenthol	4
542	Nifedipine	Ritonavir	1
543	Nifedipine	Trifluoperazine	1
544	Nifedipine	Diltiazem	1
545	Nifedipine	Spironolactone	8
546	Nifedipine	Melatonin	1
547	Nifedipine	Chlorpromazine	1
548	Nifedipine	Vitamin E	1
549	Nifedipine	Ethinylestradiol	1
550	Nifedipine	Genistein	1
551	Nifedipine	Dexamethasone	1
552	Nifedipine	Fenofibrate	1
553	Nifedipine	Verapamil	3
554	Nintedanib	Heparin	2
555	Nintedanib	Fostamatinib	12
556	Cannabidiol	Oxycodone	2
557	Cannabidiol	Naproxen	2
558	Cannabidiol	Curcumin	1
559	Cannabidiol	Ivermectin	1
560	Cannabidiol	Tramadol	4
561	Cannabidiol	Spironolactone	4
562	Cannabidiol	Naltrexone	2
563	Cannabidiol	Glutathione	2
564	Cannabidiol	Menadione	1
565	Cannabidiol	Camphor	4
566	Cannabidiol	Lenalidomide	1
567	Cannabidiol	Levomenthol	3
568	Cannabidiol	Oleic Acid	1
569	Cannabidiol	Progesterone	1
570	Cannabidiol	Ketamine	5
571	Cannabidiol	Icosapent	4
572	Cannabidiol	Ibuprofen	3
573	Cannabidiol	Valproic acid	1
574	Cannabidiol	Sevoflurane	1
575	Cannabidiol	Metenkefalin	2
576	Cannabidiol	Nimesulide	1
577	Cannabidiol	Chlorpromazine	2
578	Cannabidiol	Resiniferatoxin	1
579	Cannabidiol	Atorvastatin	1
580	Cannabidiol	Acetaminophen	3
581	Cannabidiol	Pentoxifylline	1
582	Cannabidiol	Genistein	1
583	Cannabidiol	Morphine	2
584	Cannabidiol	Verapamil	2
585	Cannabidiol	Ginseng	1
586	Ibrutinib	Fostamatinib	1
587	Ibrutinib	Acalabrutinib	1
588	Tranilast	Glutathione	1
589	Calcifediol	Cholecalciferol	1
590	Calcifediol	Cholesterol	1
591	Calcifediol	Curcumin	1
592	Calcifediol	Vitamin D	1
593	Tinzaparin	Bemiparin	1
594	Tinzaparin	Enoxaparin	1
595	Tinzaparin	Fondaparinux	1
596	Tinzaparin	Nadroparin	1
597	Tinzaparin	Heparin	1
598	Danoprevir	Ribavirin	1
599	Duvelisib	Fostamatinib	2
600	Hesperidin	Fostamatinib	1
601	Cholesterol	Curcumin	1
602	Cholesterol	Vitamin D	1
603	Cholesterol	Cholecalciferol	1
604	Cholesterol	Atorvastatin	1
605	Dexamethasone	Progesterone	1
606	Dexamethasone	Ritonavir	1
607	Dexamethasone	Minocycline	1
608	Dexamethasone	Ciclesonide	1
609	Dexamethasone	Spironolactone	2
610	Dexamethasone	Betamethasone	1
611	Dexamethasone	Hydrocortisone	2
612	Dexamethasone	Vitamin E	1
613	Dexamethasone	Ethinylestradiol	1
614	Dexamethasone	Genistein	1
615	Dexamethasone	Fenofibrate	1
616	Dexamethasone	Prednisone	1
617	Moxifloxacin	Genistein	1
618	Nimesulide	Lenalidomide	1
619	Nimesulide	Naproxen	1
620	Nimesulide	Icosapent	1
621	Nimesulide	Acetaminophen	1
622	Nimesulide	Ibuprofen	1
623	Nimesulide	Ginseng	1
624	Bemiparin	Enoxaparin	2
625	Bemiparin	Fondaparinux	2
626	Bemiparin	Rivaroxaban	1
627	Bemiparin	Nadroparin	1
628	Bemiparin	Heparin	2
629	Roxithromycin	Clarithromycin	1
630	Lidocaine	Chlorpromazine	2
631	Lidocaine	Progesterone	1
632	Lidocaine	Fostamatinib	1
633	Lidocaine	Valproic acid	4
634	Lidocaine	Propofol	1
635	Lidocaine	Dipyridamole	1
636	Valsartan	Candesartan	1
637	Valsartan	Eprosartan	1
638	Valsartan	Candesartan cilexetil	1
639	Valsartan	Olmesartan	1
640	Fenofibrate	Oleic Acid	1
641	Fenofibrate	Ritonavir	1
642	Fenofibrate	Icosapent	1
643	Fenofibrate	Ibuprofen	1
644	Fenofibrate	Valproic acid	1
645	Fenofibrate	Spironolactone	1
646	Fenofibrate	Vitamin E	1
647	Fenofibrate	Ethinylestradiol	1
648	Fenofibrate	Genistein	1
649	Progesterone	Oxycodone	1
650	Progesterone	Enzalutamide	1
651	Progesterone	Ciclesonide	1
652	Progesterone	Tramadol	1
653	Progesterone	Spironolactone	6
654	Progesterone	Melatonin	1
655	Progesterone	Betamethasone	1
656	Progesterone	Naltrexone	1
657	Progesterone	Hydrocortisone	1
658	Progesterone	Prednisone	1
659	Progesterone	Morphine	1
660	Progesterone	Levomenthol	1
661	Progesterone	Ketamine	1
662	Progesterone	Dipyridamole	1
663	Progesterone	Chlorpromazine	1
664	Progesterone	Ethinylestradiol	1
665	Progesterone	Norelgestromin	2
666	Progesterone	Genistein	3
667	Argatroban	Menadione	1
668	Argatroban	Bivalirudin	1
669	Argatroban	Suramin	1
670	Sitagliptin	Atorvastatin	1
671	Ceftriaxone	Piperacillin	1
672	Verapamil	Levomenthol	2
673	Verapamil	Trifluoperazine	1
674	Verapamil	Prazosin	4
675	Verapamil	Tramadol	1
676	Verapamil	Diltiazem	1
677	Verapamil	Clarithromycin	1
678	Verapamil	Spironolactone	5
679	Verapamil	Chlorpromazine	4
680	Curcumin	Oleic Acid	1
681	Curcumin	Icosapent	1
682	Curcumin	Ibuprofen	1
683	Curcumin	Valproic acid	1
684	Curcumin	Glutathione	1
685	Curcumin	Vitamin D	1
686	Curcumin	Cholecalciferol	1
687	Pentoxifylline	Tramadol	1
688	Finasteride	Dutasteride	2
689	Finasteride	Spironolactone	2
690	Atovaquone	Leflunomide	1
691	Atovaquone	Brequinar	1
692	Cysteine	Glutathione	1
693	Cysteine	Acetylcysteine	1
694	Atorvastatin	Diosmin	1
695	Atorvastatin	Valproic acid	1
696	Atorvastatin	Leflunomide	1
697	Atorvastatin	Ginseng	1
698	Atorvastatin	Omeprazole	1
699	Enzalutamide	Norelgestromin	1
700	Enzalutamide	Spironolactone	1
701	Metenkefalin	Oxycodone	2
702	Metenkefalin	Naltrexone	2
703	Metenkefalin	Ketamine	2
704	Metenkefalin	Tramadol	2
705	Metenkefalin	Morphine	2
706	Trifluoperazine	Melatonin	1
707	Trifluoperazine	Chlorpromazine	3
708	Trifluoperazine	Ketamine	1
709	Trifluoperazine	Prazosin	1
710	Olmesartan	Candesartan	1
711	Olmesartan	Eprosartan	1
712	Olmesartan	Candesartan cilexetil	1
713	Cholecalciferol	Vitamin D	1
714	Tacrolimus	Sirolimus	1
715	Resiniferatoxin	Icosapent	1
716	Resiniferatoxin	Acetaminophen	1
717	Resiniferatoxin	Tramadol	1
718	Resiniferatoxin	Camphor	1
719	Ivermectin	Midazolam	1
720	Ivermectin	Brexanolone	1
721	Ivermectin	Sevoflurane	1
722	Ivermectin	Propofol	1
723	Chlorpromazine	Ketamine	7
724	Chlorpromazine	Prazosin	6
725	Chlorpromazine	Tramadol	6
726	Chlorpromazine	Clarithromycin	1
727	Chlorpromazine	Dipyridamole	1
728	Chlorpromazine	Melatonin	1
729	Chlorpromazine	Ketotifen	1
730	Chlorpromazine	Dexmedetomidine	1
731	Fondaparinux	Enoxaparin	2
732	Fondaparinux	Rivaroxaban	1
733	Fondaparinux	Nadroparin	1
734	Fondaparinux	Heparin	2
735	Ibudilast	Dipyridamole	1
736	Ibudilast	Iloprost	4
737	Daclatasvir	Ledipasvir	1
738	Daclatasvir	Velpatasvir	1
739	Ciclesonide	Betamethasone	1
740	Ciclesonide	Hydrocortisone	1
741	Ciclesonide	Prednisone	1
742	Ciclesonide	Spironolactone	1
743	Iloprost	Dipyridamole	1
744	Tenofovir alafenamide	Emtricitabine	1
745	Tenofovir alafenamide	Tenofovir disoproxil	1
746	Tenofovir alafenamide	Tenofovir	3
747	Acetylcysteine	Thimerosal	1
748	Acetylcysteine	Glutathione	1
749	Acetylcysteine	Ketamine	1
750	Acetylcysteine	Ifenprodil	2
751	Acetylcysteine	Tramadol	5
752	Acetylcysteine	Fostamatinib	1
753	Velpatasvir	Ledipasvir	1
754	Emtricitabine	Tenofovir disoproxil	1
755	Emtricitabine	Tenofovir	1
756	Lenalidomide	Naproxen	1
757	Lenalidomide	Icosapent	1
758	Lenalidomide	Acetaminophen	1
759	Lenalidomide	Ibuprofen	1
760	Lenalidomide	Ginseng	1
761	Ramelteon	Melatonin	2
762	Diosmin	Leflunomide	1
763	Diosmin	Ginseng	1
764	Diosmin	Omeprazole	1
765	Favipiravir	Ribavirin	1
766	Methotrexate	Trimethoprim	1
767	Candesartan	Eprosartan	1
768	Candesartan	Candesartan cilexetil	1
769	Thimerosal	Cyanocobalamin	1
770	Thimerosal	Mecobalamin	1
771	Ifenprodil	Tramadol	2
772	Colchicine	Artenimol	1
773	Propofol	Midazolam	16
774	Propofol	Brexanolone	16
775	Propofol	Valproic acid	2
776	Propofol	Sevoflurane	16
777	Propofol	Tramadol	1
778	Methylene blue	Ketamine	1
779	Ketamine	Oxycodone	3
780	Ketamine	Levomenthol	1
781	Ketamine	Tramadol	10
782	Ketamine	Naltrexone	3
783	Ketamine	Morphine	3
784	Tenofovir disoproxil	Tenofovir	1
785	Omeprazole	Leflunomide	1
786	Omeprazole	Ginseng	1
787	Nadroparin	Enoxaparin	1
788	Nadroparin	Heparin	2
789	Ginseng	Naproxen	1
790	Ginseng	Icosapent	1
791	Ginseng	Ibuprofen	1
792	Ginseng	Leflunomide	1
793	Ginseng	Acetaminophen	1
794	Levomenthol	Oxycodone	1
795	Levomenthol	Naltrexone	1
796	Levomenthol	Tramadol	1
797	Levomenthol	Diltiazem	1
798	Levomenthol	Camphor	3
799	Levomenthol	Morphine	1
800	Levomenthol	Spironolactone	9
801	Valproic acid	Oleic Acid	3
802	Valproic acid	Icosapent	3
803	Valproic acid	Ibuprofen	2
804	Valproic acid	Tramadol	1
805	Prednisone	Betamethasone	1
806	Prednisone	Hydrocortisone	1
807	Prednisone	Spironolactone	1
808	Artenimol	Cyclosporine	1
809	Artenimol	Minocycline	1
810	Artenimol	Norelgestromin	1
811	Artenimol	Dipyridamole	1
812	Artenimol	Nicotinamide	1
813	Oxycodone	Naltrexone	3
814	Oxycodone	Tramadol	3
815	Oxycodone	Morphine	3
816	Betamethasone	Hydrocortisone	1
817	Betamethasone	Spironolactone	1
818	Prazosin	Dexmedetomidine	1
819	Prazosin	Tramadol	2
820	Prazosin	Clarithromycin	1
821	Diltiazem	Spironolactone	2
822	Ascorbic acid	Disulfiram	1
823	Oleic Acid	Icosapent	3
824	Oleic Acid	Ibuprofen	2
825	Icosapent	Naproxen	2
826	Icosapent	Ibuprofen	4
827	Icosapent	Tramadol	1
828	Icosapent	Acetaminophen	3
829	Icosapent	Camphor	1
830	Naproxen	Acetaminophen	2
831	Naproxen	Ibuprofen	2
832	Ethinylestradiol	Ritonavir	1
833	Ethinylestradiol	Spironolactone	1
834	Ethinylestradiol	Melatonin	1
835	Ethinylestradiol	Vitamin E	1
836	Ethinylestradiol	Genistein	2
837	Fingolimod	Ozanimod	2
838	Suramin	Bivalirudin	1
839	Suramin	Menadione	1
840	Suramin	Nicotinamide	1
841	Brexanolone	Midazolam	16
842	Brexanolone	Sevoflurane	16
843	Camphor	Acetaminophen	1
844	Camphor	Tramadol	1
845	Sirolimus	Heparin	1
846	Sirolimus	Fostamatinib	1
847	Darunavir	Ritonavir	1
848	Bivalirudin	Menadione	1
849	Sevoflurane	Midazolam	16
850	Hydrocortisone	Spironolactone	1
851	Cyanocobalamin	Mecobalamin	1
852	Metformin	Fostamatinib	1
853	Enoxaparin	Rivaroxaban	1
854	Enoxaparin	Heparin	2
855	Naltrexone	Tramadol	3
856	Naltrexone	Morphine	3
857	Minocycline	Montelukast	1
858	Minocycline	Glutathione	1
859	Minocycline	Vitamin E	1
860	Minocycline	Fostamatinib	8
861	Primaquine	Melatonin	1
862	Primaquine	Menadione	1
863	Acalabrutinib	Fostamatinib	1
864	Ritonavir	Spironolactone	1
865	Ritonavir	Vitamin E	1
866	Ritonavir	Genistein	1
867	Eprosartan	Candesartan cilexetil	1
868	Brequinar	Leflunomide	1
869	Genistein	Leflunomide	1
870	Genistein	Spironolactone	2
871	Genistein	Melatonin	1
872	Genistein	Vitamin E	1
873	Genistein	Fostamatinib	1
874	Ruxolitinib	Fostamatinib	2
875	Febuxostat	Levocarnitine	1
876	Morphine	Tramadol	3
877	Vitamin E	Fostamatinib	1
878	Vitamin E	Spironolactone	1
879	Vitamin E	Montelukast	1
880	Norelgestromin	Spironolactone	2
881	Melatonin	Levocarnitine	1
882	Melatonin	Menadione	1
883	Fostamatinib	Piclidenoson	1
884	Fostamatinib	Leflunomide	1
885	Fostamatinib	Dipyridamole	1
886	Fostamatinib	Montelukast	1
887	Fostamatinib	Heparin	2
888	Tramadol	Acetaminophen	1
889	Tramadol	Dexmedetomidine	1
890	Dutasteride	Spironolactone	2
891	Rivaroxaban	Heparin	1
892	Ibuprofen	Acetaminophen	2
