## Supplementary Graph Data for "COVIDrugNet: a network-based web tool to investigate the drugs currently in clinical trial to contrast COVID-19": virus_host_interactome.multiline_adjlist

#/home/luca/anaconda3/lib/python3.6/site-packages/ipykernel_launcher.py -f /run/user/1000/jupyter/kernel-8bbf8e92-24f3-4502-8ffb-285ece693c23.json
# GMT Tue Feb 2 19:36:10 2021
#
ORF9b	16
MARK1	{'Source': ['Gordon']}
HSPA8	{'Source': ['Chen_SFB_TAP']}
HSPA1A	{'Source': ['Chen_SFB_TAP']}
PTBP2	{'Source': ['Gordon']}
BAG5	{'Source': ['Gordon']}
CHMP2A	{'Source': ['Gordon']}
MARK3	{'Source': ['Gordon']}
CSDE1	{'Source': ['Gordon']}
TOMM70	{'Source': ['Chen_SFB_TAP', 'Chen_BioID2', 'Gordon']}
HSPA1L	{'Source': ['Chen_SFB_TAP']}
MARK2	{'Source': ['Gordon']}
SLC9A3R1	{'Source': ['Gordon']}
DCTPP1	{'Source': ['Gordon']}
DPH5	{'Source': ['Gordon']}
RNF187	{'Source': ['Chen_SFB_TAP']}
SLC39A11	{'Source': ['Chen_SFB_TAP']}
MARK1	1
Fostamatinib	{'Source': ['COVIDrugNet']}
ORF6	9
NUP98	{'Source': ['Gordon']}
RAE1	{'Source': ['Gordon']}
SEC24A	{'Source': ['Chen_BioID2']}
ZC3H4	{'Source': ['Chen_SFB_TAP']}
MTCH1	{'Source': ['Gordon']}
TRIP11	{'Source': ['Chen_BioID2']}
SEC31A	{'Source': ['Chen_BioID2']}
VPS13B	{'Source': ['Chen_SFB_TAP']}
SEC23A	{'Source': ['Chen_BioID2']}
NUP98	0
NSP2	9
WASHC4	{'Source': ['Gordon']}
FKBP15	{'Source': ['Gordon']}
MOCS2	{'Source': ['Chen_BioID2']}
EIF4E2	{'Source': ['Gordon']}
GIGYF2	{'Source': ['Gordon']}
POR	{'Source': ['Gordon']}
SLC27A2	{'Source': ['Gordon']}
RAP1GDS1	{'Source': ['Gordon']}
MAP3K14	{'Source': ['Chen_SFB_TAP']}
WASHC4	0
RPS8	2
Artenimol	{'Source': ['COVIDrugNet']}
N	{'Source': ['Chen_SFB_TAP']}
Artenimol	9
ATP6V1A	{'Source': ['COVIDrugNet']}
RPL10	{'Source': ['COVIDrugNet']}
ACTG1	{'Source': ['COVIDrugNet']}
RPS6	{'Source': ['COVIDrugNet']}
RPS13	{'Source': ['COVIDrugNet']}
RPS17	{'Source': ['COVIDrugNet']}
HSPA8	{'Source': ['COVIDrugNet']}
RPS9	{'Source': ['COVIDrugNet']}
RPL23A	{'Source': ['COVIDrugNet']}
NSP6	49
ABHD14A	{'Source': ['Chen_SFB_TAP']}
DHFR	{'Source': ['Chen_BioID2']}
SARM1	{'Source': ['Chen_SFB_TAP']}
ATP5MG	{'Source': ['Gordon']}
TTC30A	{'Source': ['Chen_SFB_TAP']}
NDUFAF1	{'Source': ['Chen_SFB_TAP']}
NCAPD2	{'Source': ['Chen_SFB_TAP']}
WFS1	{'Source': ['Chen_SFB_TAP']}
PSME1	{'Source': ['Chen_SFB_TAP']}
MRS2	{'Source': ['Chen_SFB_TAP']}
ATP5PB	{'Source': ['Chen_SFB_TAP']}
C6orf47	{'Source': ['Chen_SFB_TAP']}
SLC6A15	{'Source': ['Chen_SFB_TAP']}
PHB2	{'Source': ['Chen_SFB_TAP']}
CAV1	{'Source': ['Chen_SFB_TAP']}
ATP5PF	{'Source': ['Chen_SFB_TAP']}
ZDHHC13	{'Source': ['Chen_SFB_TAP']}
PHB	{'Source': ['Chen_SFB_TAP']}
ATP5PD	{'Source': ['Chen_SFB_TAP']}
SIGMAR1	{'Source': ['Chen_SFB_TAP', 'Gordon']}
PGAP6	{'Source': ['Chen_SFB_TAP']}
SLC4A2	{'Source': ['Chen_SFB_TAP']}
SPG7	{'Source': ['Chen_SFB_TAP']}
ATP5F1D	{'Source': ['Chen_SFB_TAP']}
GNPTAB	{'Source': ['Chen_SFB_TAP']}
RDH12	{'Source': ['Chen_SFB_TAP']}
DHX32	{'Source': ['Chen_SFB_TAP']}
ATP6AP1	{'Source': ['Chen_SFB_TAP', 'Gordon']}
ATP5PO	{'Source': ['Chen_SFB_TAP']}
EMC4	{'Source': ['Chen_SFB_TAP']}
ATP5F1B	{'Source': ['Chen_SFB_TAP']}
VDAC1	{'Source': ['Chen_SFB_TAP']}
EMC3	{'Source': ['Chen_SFB_TAP']}
VDAC2	{'Source': ['Chen_SFB_TAP']}
SLC39A10	{'Source': ['Chen_SFB_TAP']}
LRIT3	{'Source': ['Chen_BioID2']}
MYG1	{'Source': ['Chen_SFB_TAP']}
FAM114A2	{'Source': ['Chen_SFB_TAP']}
RNF121	{'Source': ['Chen_SFB_TAP']}
FAM160B1	{'Source': ['Chen_SFB_TAP']}
ABR	{'Source': ['Chen_SFB_TAP']}
B4GALT3	{'Source': ['Chen_SFB_TAP']}
RPS6KA6	{'Source': ['Chen_BioID2']}
ATP13A3	{'Source': ['Chen_SFB_TAP', 'Gordon']}
DDHD2	{'Source': ['Chen_SFB_TAP']}
APOB	{'Source': ['Chen_SFB_TAP']}
EMC7	{'Source': ['Chen_SFB_TAP']}
GNPTG	{'Source': ['Chen_SFB_TAP']}
ENDOD1	{'Source': ['Chen_SFB_TAP']}
ABHD14A	0
NSP7	51
GNB1	{'Source': ['Gordon']}
OBI1	{'Source': ['Chen_SFB_TAP']}
LMAN2	{'Source': ['Gordon']}
QSOX2	{'Source': ['Gordon']}
SCCPDH	{'Source': ['Gordon']}
NSFL1C	{'Source': ['Chen_SFB_TAP']}
RAB1A	{'Source': ['Gordon']}
RBSN	{'Source': ['Chen_SFB_TAP']}
BICD2	{'Source': ['Chen_SFB_TAP']}
DVL2	{'Source': ['Chen_SFB_TAP']}
MTARC1	{'Source': ['Gordon']}
NDUFAF2	{'Source': ['Gordon']}
CNOT2	{'Source': ['Chen_SFB_TAP']}
THOC1	{'Source': ['Chen_SFB_TAP']}
EIF4G3	{'Source': ['Chen_SFB_TAP']}
TNKS1BP1	{'Source': ['Chen_SFB_TAP']}
CNOT3	{'Source': ['Chen_SFB_TAP']}
CYB5B	{'Source': ['Gordon']}
MOGS	{'Source': ['Gordon']}
RAB2A	{'Source': ['Gordon']}
SCARB1	{'Source': ['Gordon']}
DCAKD	{'Source': ['Gordon']}
GNG5	{'Source': ['Gordon']}
RAB10	{'Source': ['Gordon']}
FAM162A	{'Source': ['Gordon']}
CNOT1	{'Source': ['Chen_SFB_TAP']}
CYB5R3	{'Source': ['Gordon']}
COMT	{'Source': ['Gordon']}
DVL1	{'Source': ['Chen_SFB_TAP']}
THOC6	{'Source': ['Chen_SFB_TAP']}
RHOA	{'Source': ['Gordon']}
SELENOS	{'Source': ['Gordon']}
RALA	{'Source': ['Gordon']}
AHNAK	{'Source': ['Chen_SFB_TAP']}
NAT14	{'Source': ['Gordon']}
DNAJC19	{'Source': ['Gordon']}
AGPS	{'Source': ['Gordon']}
CNOT6L	{'Source': ['Chen_SFB_TAP']}
DVL3	{'Source': ['Chen_SFB_TAP']}
DHX29	{'Source': ['Chen_SFB_TAP']}
PTGES2	{'Source': ['Gordon']}
RAB18	{'Source': ['Gordon']}
ACSL3	{'Source': ['Gordon']}
RAB7A	{'Source': ['Gordon']}
RAB14	{'Source': ['Gordon']}
DDX12P	{'Source': ['Chen_BioID2']}
HS2ST1	{'Source': ['Gordon']}
SMCHD1	{'Source': ['Chen_SFB_TAP']}
TOR1AIP1	{'Source': ['Gordon']}
RAB8A	{'Source': ['Gordon']}
RAB5C	{'Source': ['Gordon']}
GNB1	0
NSP10	23
DIABLO	{'Source': ['Chen_SFB_TAP']}
TUBA3E	{'Source': ['Chen_BioID2']}
RGS19	{'Source': ['Chen_SFB_TAP']}
CNK3/IPCEF1	{'Source': ['Chen_SFB_TAP']}
MIB2	{'Source': ['Chen_SFB_TAP']}
PLEKHH2	{'Source': ['Chen_SFB_TAP']}
MED29	{'Source': ['Chen_SFB_TAP']}
SUOX	{'Source': ['Chen_SFB_TAP']}
TTC19	{'Source': ['Chen_SFB_TAP']}
HECTD3	{'Source': ['Chen_SFB_TAP']}
GRPEL1	{'Source': ['Gordon']}
AP2M1	{'Source': ['Gordon']}
FBLN1	{'Source': ['Chen_SFB_TAP']}
ERGIC1	{'Source': ['Gordon']}
GSTCD	{'Source': ['Chen_SFB_TAP']}
LACTB	{'Source': ['Chen_SFB_TAP']}
PPIH	{'Source': ['Chen_SFB_TAP']}
GFER	{'Source': ['Gordon']}
MLF2	{'Source': ['Chen_SFB_TAP']}
AKAP12	{'Source': ['Chen_SFB_TAP']}
ACP6	{'Source': ['Chen_SFB_TAP']}
AP2A2	{'Source': ['Gordon']}
ZZEF1	{'Source': ['Chen_SFB_TAP']}
DIABLO	0
ORF8	52
GGH	{'Source': ['Gordon']}
POGLUT2	{'Source': ['Gordon']}
TM2D3	{'Source': ['Gordon']}
EDEM3	{'Source': ['Gordon']}
EMC1	{'Source': ['Gordon']}
FKBP7	{'Source': ['Gordon']}
COL6A1	{'Source': ['Gordon']}
ITGB1	{'Source': ['Gordon']}
SDF2	{'Source': ['Gordon']}
OLFML2A	{'Source': ['Chen_BioID2']}
FBXL12	{'Source': ['Gordon']}
CHPF	{'Source': ['Gordon']}
ERO1B	{'Source': ['Gordon']}
FKBP10	{'Source': ['Gordon']}
FBF1	{'Source': ['Chen_SFB_TAP']}
COL18A1	{'Source': ['Chen_BioID2']}
GDF15	{'Source': ['Gordon']}
IL17RA	{'Source': ['Gordon']}
FOXRED2	{'Source': ['Gordon']}
ADAMTS1	{'Source': ['Gordon']}
POGLUT3	{'Source': ['Gordon']}
UGGT2	{'Source': ['Gordon']}
MFGE8	{'Source': ['Gordon']}
CISD3	{'Source': ['Gordon']}
PLD3	{'Source': ['Gordon']}
ERP44	{'Source': ['Gordon']}
NEU1	{'Source': ['Gordon']}
MANBA	{'Source': ['Chen_BioID2']}
DNMT1	{'Source': ['Gordon']}
NGLY1	{'Source': ['Gordon']}
HYOU1	{'Source': ['Gordon']}
SMOC1	{'Source': ['Gordon']}
NPTX1	{'Source': ['Chen_BioID2', 'Gordon']}
POFUT1	{'Source': ['Gordon']}
GDF11	{'Source': ['Chen_BioID2']}
PLAT	{'Source': ['Gordon']}
OS9	{'Source': ['Gordon']}
NPC2	{'Source': ['Gordon']}
TOR1A	{'Source': ['Gordon']}
STC2	{'Source': ['Gordon']}
PLOD2	{'Source': ['Gordon']}
LOX	{'Source': ['Gordon']}
PUSL1	{'Source': ['Gordon']}
INHBE	{'Source': ['Gordon']}
PLEKHF2	{'Source': ['Gordon']}
PCSK6	{'Source': ['Gordon']}
ERLEC1	{'Source': ['Gordon']}
HS6ST2	{'Source': ['Gordon']}
SIL1	{'Source': ['Gordon']}
PVR	{'Source': ['Gordon']}
CHPF2	{'Source': ['Gordon']}
ADAM9	{'Source': ['Gordon']}
GGH	0
NSP8	28
NGDN	{'Source': ['Gordon']}
EXOSC5	{'Source': ['Gordon']}
DDX10	{'Source': ['Gordon']}
LARP7	{'Source': ['Gordon']}
MRPS2	{'Source': ['Gordon']}
EXOSC8	{'Source': ['Gordon']}
HECTD1	{'Source': ['Gordon']}
SRP72	{'Source': ['Gordon']}
TAS2R39	{'Source': ['Chen_BioID2']}
AATF	{'Source': ['Gordon']}
NOL10	{'Source': ['Gordon']}
NSD2	{'Source': ['Gordon']}
GLRX3	{'Source': ['Chen_SFB_TAP']}
SRP19	{'Source': ['Gordon']}
EXOSC3	{'Source': ['Gordon']}
MPHOSPH10	{'Source': ['Gordon']}
ATE1	{'Source': ['Gordon']}
NARS2	{'Source': ['Gordon']}
EXOSC2	{'Source': ['Gordon']}
MRPS27	{'Source': ['Gordon']}
CIAPIN1	{'Source': ['Chen_SFB_TAP']}
MEPCE	{'Source': ['Gordon']}
MRPS5	{'Source': ['Gordon']}
SRP54	{'Source': ['Gordon']}
CCDC86	{'Source': ['Gordon']}
SKP1	{'Source': ['Chen_SFB_TAP']}
MRPS25	{'Source': ['Gordon']}
SEPSECS	{'Source': ['Gordon']}
NGDN	0
M	83
PMPCA	{'Source': ['Gordon']}
ANO6	{'Source': ['Gordon']}
ETFA	{'Source': ['Gordon']}
PACSIN2	{'Source': ['Chen_BioID2']}
DLG1	{'Source': ['Chen_BioID2']}
SAAL1	{'Source': ['Gordon']}
AP4E1	{'Source': ['Chen_BioID2']}
BTN2A2	{'Source': ['Chen_SFB_TAP']}
TAX1BP1	{'Source': ['Chen_BioID2']}
KIF13A	{'Source': ['Chen_BioID2']}
PMPCB	{'Source': ['Gordon']}
CAV1	{'Source': ['Chen_BioID2']}
AP1M1	{'Source': ['Chen_BioID2']}
INTS4	{'Source': ['Gordon']}
ATP6V1A	{'Source': ['Gordon']}
C2CD5	{'Source': ['Chen_BioID2']}
ABCD4	{'Source': ['Chen_SFB_TAP']}
STX10	{'Source': ['Chen_BioID2']}
MTHFR	{'Source': ['Chen_SFB_TAP']}
FAM219A	{'Source': ['Chen_BioID2']}
PPFIBP2	{'Source': ['Chen_BioID2']}
VPS13C	{'Source': ['Chen_BioID2']}
ARHGAP32	{'Source': ['Chen_BioID2']}
ATP2A3	{'Source': ['Chen_SFB_TAP']}
CYP2J2	{'Source': ['Chen_SFB_TAP']}
GUCY1B1	{'Source': ['Chen_SFB_TAP']}
AMFR	{'Source': ['Chen_SFB_TAP']}
COQ8B	{'Source': ['Gordon']}
RTN4	{'Source': ['Gordon']}
STOM	{'Source': ['Gordon']}
EPB41L1	{'Source': ['Chen_BioID2']}
SNX12	{'Source': ['Chen_BioID2']}
AHNAK2	{'Source': ['Chen_BioID2']}
ANKIB1	{'Source': ['Chen_SFB_TAP']}
SREBF1	{'Source': ['Chen_SFB_TAP']}
TARS2	{'Source': ['Gordon']}
ACADM	{'Source': ['Gordon']}
FCHSD2	{'Source': ['Chen_BioID2']}
PSMD8	{'Source': ['Gordon']}
SLC12A4	{'Source': ['Chen_SFB_TAP']}
REEP5	{'Source': ['Gordon']}
KCNG1	{'Source': ['Chen_SFB_TAP']}
SH3D19	{'Source': ['Chen_BioID2']}
STX6	{'Source': ['Chen_BioID2']}
ANO5	{'Source': ['Chen_SFB_TAP']}
PITRM1	{'Source': ['Gordon']}
AAR2	{'Source': ['Gordon']}
NACAD	{'Source': ['Chen_SFB_TAP']}
TPD52L1	{'Source': ['Chen_BioID2']}
MICOS13	{'Source': ['Chen_BioID2']}
FLT4	{'Source': ['Chen_SFB_TAP']}
SH3GL3	{'Source': ['Chen_BioID2']}
PDZD8	{'Source': ['Chen_SFB_TAP']}
CREG1	{'Source': ['Chen_BioID2']}
PEX5	{'Source': ['Chen_SFB_TAP']}
REEP6	{'Source': ['Gordon']}
YIF1A	{'Source': ['Gordon']}
AASS	{'Source': ['Gordon']}
KCNT2	{'Source': ['Chen_SFB_TAP']}
TMEM94	{'Source': ['Chen_SFB_TAP']}
TPD52L2	{'Source': ['Chen_BioID2']}
SLC30A7	{'Source': ['Gordon']}
FCHO2	{'Source': ['Chen_BioID2']}
AKAP8L	{'Source': ['Gordon']}
ASAP3	{'Source': ['Chen_BioID2']}
TUBGCP2	{'Source': ['Gordon']}
IGF2R	{'Source': ['Chen_BioID2']}
TMEM39A	{'Source': ['Chen_SFB_TAP']}
ATP1B1	{'Source': ['Gordon']}
DENND4A	{'Source': ['Chen_BioID2']}
BZW2	{'Source': ['Gordon']}
FASTKD5	{'Source': ['Gordon']}
AP1S1	{'Source': ['Chen_BioID2']}
SLC30A9	{'Source': ['Gordon']}
TUBGCP3	{'Source': ['Gordon']}
GGCX	{'Source': ['Gordon']}
USP33	{'Source': ['Chen_SFB_TAP']}
BIN1	{'Source': ['Chen_BioID2']}
CGRRF1	{'Source': ['Chen_SFB_TAP']}
FAM8A1	{'Source': ['Gordon']}
AP1G1	{'Source': ['Chen_BioID2']}
ATF6	{'Source': ['Chen_SFB_TAP']}
SLC25A21	{'Source': ['Gordon']}
PMPCA	0
TUBA3E	1
NSP13	{'Source': ['Chen_BioID2']}
NSP13	41
USP13	{'Source': ['Gordon']}
HSBP1	{'Source': ['Gordon']}
TLE5	{'Source': ['Gordon']}
FYCO1	{'Source': ['Gordon']}
NIN	{'Source': ['Gordon']}
TLE3	{'Source': ['Gordon']}
HSPD1	{'Source': ['Chen_SFB_TAP']}
NINL	{'Source': ['Gordon']}
RDX	{'Source': ['Gordon']}
CEP43	{'Source': ['Gordon']}
GOLGA2	{'Source': ['Gordon']}
CEP135	{'Source': ['Gordon']}
GCC2	{'Source': ['Gordon']}
MIPOL1	{'Source': ['Gordon']}
CLIP4	{'Source': ['Gordon']}
GORASP1	{'Source': ['Gordon']}
CNTRL	{'Source': ['Gordon']}
PCNT	{'Source': ['Gordon']}
C1orf50	{'Source': ['Gordon']}
CENPF	{'Source': ['Gordon']}
JAKMIP1	{'Source': ['Gordon']}
TBKBP1	{'Source': ['Gordon']}
HOOK1	{'Source': ['Gordon']}
CEP250	{'Source': ['Gordon']}
PRKAR2A	{'Source': ['Gordon']}
CIT	{'Source': ['Gordon']}
CEP68	{'Source': ['Gordon']}
PDE4DIP	{'Source': ['Gordon']}
TBK1	{'Source': ['Gordon']}
PRKACA	{'Source': ['Gordon']}
PRKAR2B	{'Source': ['Gordon']}
AKAP9	{'Source': ['Gordon']}
CEP112	{'Source': ['Gordon']}
ERC1	{'Source': ['Gordon']}
GCC1	{'Source': ['Gordon']}
GOLGB1	{'Source': ['Gordon']}
GOLGA3	{'Source': ['Gordon']}
GRIPAP1	{'Source': ['Gordon']}
TLE1	{'Source': ['Gordon']}
CEP350	{'Source': ['Gordon']}
CDK5RAP2	{'Source': ['Gordon']}
USP13	0
OBI1	0
FKBP15	0
ORF9c	26
SCAP	{'Source': ['Gordon']}
F2RL1	{'Source': ['Gordon']}
FAR2	{'Source': ['Gordon']}
GPAA1	{'Source': ['Gordon']}
TMEM39B	{'Source': ['Gordon']}
ABCC1	{'Source': ['Gordon']}
PIGS	{'Source': ['Gordon']}
NLRX1	{'Source': ['Gordon']}
TMEM97	{'Source': ['Gordon']}
UBXN8	{'Source': ['Gordon']}
GHITM	{'Source': ['Gordon']}
BCS1L	{'Source': ['Gordon']}
SLC30A6	{'Source': ['Gordon']}
NDFIP2	{'Source': ['Gordon']}
TAPT1	{'Source': ['Gordon']}
DPY19L1	{'Source': ['Gordon']}
ALG8	{'Source': ['Gordon']}
NDUFB9	{'Source': ['Gordon']}
WFS1	{'Source': ['Gordon']}
PIGO	{'Source': ['Gordon']}
ERMP1	{'Source': ['Gordon']}
ACAD9	{'Source': ['Gordon']}
TMED5	{'Source': ['Gordon']}
NDUFAF1	{'Source': ['Gordon']}
RETREG3	{'Source': ['Gordon']}
ECSIT	{'Source': ['Gordon']}
SCAP	1
ORF7b	{'Source': ['Chen_BioID2']}
POGLUT2	0
HSBP1	0
N	112
SRSF10	{'Source': ['Chen_SFB_TAP']}
OBSL1	{'Source': ['Chen_SFB_TAP']}
U2AF1L4	{'Source': ['Chen_SFB_TAP']}
NOP14	{'Source': ['Chen_SFB_TAP']}
ZNF100	{'Source': ['Chen_SFB_TAP']}
MCRS1	{'Source': ['Chen_SFB_TAP']}
C11orf98	{'Source': ['Chen_SFB_TAP']}
PTOV1	{'Source': ['Chen_SFB_TAP']}
RPS13	{'Source': ['Chen_SFB_TAP']}
GTPBP4	{'Source': ['Chen_SFB_TAP']}
KRR1	{'Source': ['Chen_SFB_TAP']}
RPL26L1	{'Source': ['Chen_SFB_TAP']}
DDX28	{'Source': ['Chen_SFB_TAP']}
ZC3H7B	{'Source': ['Chen_SFB_TAP']}
MOV10	{'Source': ['Gordon']}
RPS2	{'Source': ['Chen_SFB_TAP']}
RPS4X	{'Source': ['Chen_SFB_TAP']}
RPS17	{'Source': ['Chen_SFB_TAP']}
GSK3B	{'Source': ['Chen_SFB_TAP']}
NFX1	{'Source': ['Chen_SFB_TAP']}
DDX21	{'Source': ['Chen_SFB_TAP', 'Gordon']}
ZKSCAN8	{'Source': ['Chen_SFB_TAP']}
MAP7D1	{'Source': ['Chen_SFB_TAP']}
RBMXL1	{'Source': ['Chen_SFB_TAP']}
WDR12	{'Source': ['Chen_SFB_TAP']}
DHX33	{'Source': ['Chen_SFB_TAP']}
BOP1	{'Source': ['Chen_SFB_TAP']}
RPS6	{'Source': ['Chen_SFB_TAP']}
FAM98A	{'Source': ['Chen_SFB_TAP', 'Gordon']}
ABT1	{'Source': ['Chen_SFB_TAP']}
PRDM10	{'Source': ['Chen_SFB_TAP']}
FARP1	{'Source': ['Chen_SFB_TAP']}
ZBTB11	{'Source': ['Chen_SFB_TAP']}
KAT7	{'Source': ['Chen_SFB_TAP']}
TRIM3	{'Source': ['Chen_SFB_TAP']}
PLCH1	{'Source': ['Chen_SFB_TAP']}
ZNF768	{'Source': ['Chen_SFB_TAP']}
NOP56	{'Source': ['Chen_SFB_TAP']}
RPS11	{'Source': ['Chen_SFB_TAP']}
MCM10	{'Source': ['Chen_SFB_TAP']}
PINX1	{'Source': ['Chen_SFB_TAP']}
PITX2	{'Source': ['Chen_SFB_TAP']}
RPS15	{'Source': ['Chen_SFB_TAP']}
MEX3D	{'Source': ['Chen_SFB_TAP']}
RPL10	{'Source': ['Chen_SFB_TAP']}
RPS3A	{'Source': ['Chen_SFB_TAP']}
VEZF1	{'Source': ['Chen_SFB_TAP']}
MELK	{'Source': ['Chen_SFB_TAP']}
SRFBP1	{'Source': ['Chen_SFB_TAP']}
CAMTA1	{'Source': ['Chen_SFB_TAP']}
METTL17	{'Source': ['Chen_SFB_TAP']}
IGHMBP2	{'Source': ['Chen_SFB_TAP']}
G3BP2	{'Source': ['Chen_SFB_TAP', 'Gordon']}
RPL39	{'Source': ['Chen_SFB_TAP']}
TRIM71	{'Source': ['Chen_SFB_TAP']}
RBM28	{'Source': ['Gordon']}
FBL	{'Source': ['Chen_SFB_TAP']}
YBX3	{'Source': ['Chen_SFB_TAP']}
CAVIN1	{'Source': ['Chen_SFB_TAP']}
ZNF22	{'Source': ['Chen_SFB_TAP']}
PABPC4	{'Source': ['Gordon']}
RPL23A	{'Source': ['Chen_SFB_TAP']}
ZNF48	{'Source': ['Chen_SFB_TAP']}
RPL26	{'Source': ['Chen_SFB_TAP']}
DGKZ	{'Source': ['Chen_SFB_TAP']}
RPL36	{'Source': ['Gordon']}
DDX10	{'Source': ['Chen_SFB_TAP']}
CSNK2B	{'Source': ['Gordon']}
RPL19	{'Source': ['Chen_SFB_TAP']}
ZNF746	{'Source': ['Chen_SFB_TAP']}
RILPL2	{'Source': ['Chen_BioID2']}
CCDC137	{'Source': ['Chen_SFB_TAP']}
USP36	{'Source': ['Chen_SFB_TAP']}
ZNF346	{'Source': ['Chen_SFB_TAP']}
YTHDC2	{'Source': ['Chen_SFB_TAP']}
BMS1	{'Source': ['Chen_SFB_TAP']}
RCL1	{'Source': ['Chen_SFB_TAP']}
SRSF3	{'Source': ['Chen_SFB_TAP']}
HNRNPU	{'Source': ['Chen_SFB_TAP']}
HERC5	{'Source': ['Chen_SFB_TAP']}
CHD1	{'Source': ['Chen_SFB_TAP']}
FMNL3	{'Source': ['Chen_SFB_TAP']}
DHX37	{'Source': ['Chen_SFB_TAP']}
RPL31	{'Source': ['Chen_SFB_TAP']}
SDAD1	{'Source': ['Chen_BioID2']}
NSA2	{'Source': ['Chen_SFB_TAP']}
SHPRH	{'Source': ['Chen_SFB_TAP']}
TUT7	{'Source': ['Chen_SFB_TAP']}
DUSP11	{'Source': ['Chen_SFB_TAP']}
YBX1	{'Source': ['Chen_SFB_TAP']}
ZNF668	{'Source': ['Chen_SFB_TAP']}
TTLL4	{'Source': ['Chen_SFB_TAP']}
RPS9	{'Source': ['Chen_SFB_TAP']}
DDX50	{'Source': ['Chen_SFB_TAP']}
CSNK2A2	{'Source': ['Gordon']}
YY1AP1	{'Source': ['Chen_SFB_TAP']}
THAP4	{'Source': ['Chen_SFB_TAP']}
RPL7L1	{'Source': ['Chen_SFB_TAP']}
G3BP1	{'Source': ['Chen_SFB_TAP', 'Gordon']}
SNIP1	{'Source': ['Gordon']}
MAP7	{'Source': ['Chen_SFB_TAP']}
UPF1	{'Source': ['Gordon']}
ZNF574	{'Source': ['Chen_SFB_TAP']}
KRI1	{'Source': ['Chen_SFB_TAP']}
DEPDC1	{'Source': ['Chen_SFB_TAP']}
RPS24	{'Source': ['Chen_SFB_TAP']}
RRP9	{'Source': ['Gordon']}
SCAPER	{'Source': ['Chen_SFB_TAP']}
PPAN	{'Source': ['Chen_SFB_TAP']}
LARP1	{'Source': ['Gordon']}
PABPC1	{'Source': ['Gordon']}
NOC4L	{'Source': ['Chen_SFB_TAP']}
SRSF10	0
ORF3a	33
TRIM59	{'Source': ['Gordon']}
ALG5	{'Source': ['Gordon']}
RASEF	{'Source': ['Chen_BioID2']}
PTPRJ	{'Source': ['Chen_BioID2']}
ATF6	{'Source': ['Chen_BioID2']}
ARL6IP6	{'Source': ['Gordon']}
VPS11	{'Source': ['Chen_SFB_TAP', 'Chen_BioID2', 'Gordon']}
RPS6KC1	{'Source': ['Chen_BioID2']}
TUBGCP5	{'Source': ['Chen_BioID2']}
NEDD1	{'Source': ['Chen_BioID2']}
TUBGCP3	{'Source': ['Chen_BioID2']}
TUBG1	{'Source': ['Chen_BioID2']}
MBNL1	{'Source': ['Chen_SFB_TAP']}
TUBGCP6	{'Source': ['Chen_BioID2']}
VPS16	{'Source': ['Chen_BioID2']}
TRAPPC9	{'Source': ['Chen_BioID2']}
TUBGCP4	{'Source': ['Chen_BioID2']}
SUN2	{'Source': ['Gordon']}
TUBG2	{'Source': ['Chen_BioID2']}
CLCC1	{'Source': ['Chen_SFB_TAP', 'Chen_BioID2', 'Gordon']}
TRAPPC10	{'Source': ['Chen_BioID2']}
VPS39	{'Source': ['Chen_SFB_TAP', 'Chen_BioID2', 'Gordon']}
NBEA	{'Source': ['Chen_BioID2']}
VPS41	{'Source': ['Chen_BioID2']}
TUBGCP2	{'Source': ['Chen_BioID2']}
KIAA1549	{'Source': ['Chen_BioID2']}
MZT2A	{'Source': ['Chen_BioID2']}
HMOX1	{'Source': ['Gordon']}
SYT1	{'Source': ['Chen_BioID2']}
ARFGEF3	{'Source': ['Chen_BioID2']}
VPS18	{'Source': ['Chen_BioID2']}
LRP2	{'Source': ['Chen_BioID2']}
ATF6B	{'Source': ['Chen_BioID2']}
TRIM59	0
ALG5	1
ORF7b	{'Source': ['Chen_SFB_TAP']}
LMAN2	1
ORF7b	{'Source': ['Chen_SFB_TAP']}
NSP3	18
PUM3	{'Source': ['Chen_BioID2']}
SSRP1	{'Source': ['Chen_BioID2']}
CHAF1A	{'Source': ['Chen_BioID2']}
XPNPEP3	{'Source': ['Chen_SFB_TAP']}
MACROH2A1	{'Source': ['Chen_BioID2']}
SUPT16H	{'Source': ['Chen_BioID2']}
CBX5	{'Source': ['Chen_BioID2']}
DEK	{'Source': ['Chen_BioID2']}
MECP2	{'Source': ['Chen_BioID2']}
HYOU1	{'Source': ['Chen_SFB_TAP']}
BAZ1A	{'Source': ['Chen_BioID2']}
PSIP1	{'Source': ['Chen_BioID2']}
LMNA	{'Source': ['Chen_BioID2']}
BAZ1B	{'Source': ['Chen_BioID2']}
FKBP10	{'Source': ['Chen_SFB_TAP']}
SMARCA4	{'Source': ['Chen_BioID2']}
MACROH2A2	{'Source': ['Chen_BioID2']}
VRK1	{'Source': ['Chen_BioID2']}
PUM3	0
EXOSC5	0
NSP12	22
DCD	{'Source': ['Chen_SFB_TAP']}
USP54	{'Source': ['Gordon']}
CRTC3	{'Source': ['Gordon']}
PPIL3	{'Source': ['Gordon']}
RBM41	{'Source': ['Gordon']}
PDZD11	{'Source': ['Gordon']}
OR2AE1	{'Source': ['Chen_BioID2']}
LARP4B	{'Source': ['Gordon']}
AKAP8	{'Source': ['Gordon']}
MYCBP2	{'Source': ['Gordon']}
UBAP2L	{'Source': ['Gordon']}
BCKDK	{'Source': ['Gordon']}
UBAP2	{'Source': ['Gordon']}
RIPK1	{'Source': ['Gordon']}
ZNF318	{'Source': ['Gordon']}
PLEKHA5	{'Source': ['Gordon']}
ZC3H7A	{'Source': ['Gordon']}
TYSND1	{'Source': ['Gordon']}
PRRC2B	{'Source': ['Gordon']}
SBNO1	{'Source': ['Gordon']}
SLU7	{'Source': ['Gordon']}
TCF12	{'Source': ['Gordon']}
DCD	0
OBSL1	0
ANO6	1
ORF7b	{'Source': ['Chen_BioID2']}
S	12
EZR	{'Source': ['Chen_BioID2']}
SFN	{'Source': ['Chen_SFB_TAP']}
DEPDC7	{'Source': ['Chen_BioID2']}
SEC11A	{'Source': ['Chen_SFB_TAP']}
SPCS3	{'Source': ['Chen_SFB_TAP']}
SPCS1	{'Source': ['Chen_SFB_TAP']}
ZDHHC5	{'Source': ['Gordon']}
A2M	{'Source': ['Chen_SFB_TAP']}
GOLGA7	{'Source': ['Gordon']}
PTPN14	{'Source': ['Chen_BioID2']}
PPP1R16B	{'Source': ['Chen_BioID2']}
SPCS2	{'Source': ['Chen_SFB_TAP']}
EZR	0
ORF7b	59
ADGRE5	{'Source': ['Chen_SFB_TAP']}
KLHDC2	{'Source': ['Chen_SFB_TAP']}
ATP7A	{'Source': ['Chen_SFB_TAP']}
FXYD6	{'Source': ['Chen_SFB_TAP']}
CTNNA1	{'Source': ['Chen_SFB_TAP']}
KHDC1	{'Source': ['Chen_SFB_TAP']}
PTTG1IP	{'Source': ['Chen_SFB_TAP']}
STX6	{'Source': ['Chen_SFB_TAP']}
UTP6	{'Source': ['Chen_SFB_TAP']}
ARFIP2	{'Source': ['Chen_SFB_TAP']}
VAMP3	{'Source': ['Chen_SFB_TAP']}
STX12	{'Source': ['Chen_SFB_TAP']}
ALG14	{'Source': ['Chen_SFB_TAP']}
RTN2	{'Source': ['Chen_SFB_TAP']}
DDR1	{'Source': ['Chen_SFB_TAP', 'Chen_BioID2']}
GPAT3	{'Source': ['Chen_SFB_TAP']}
VAMP4	{'Source': ['Chen_SFB_TAP']}
HIP1R	{'Source': ['Chen_SFB_TAP']}
PTPRG	{'Source': ['Chen_SFB_TAP']}
MCAM	{'Source': ['Chen_SFB_TAP']}
RUFY1	{'Source': ['Chen_SFB_TAP']}
MOB1B	{'Source': ['Chen_SFB_TAP']}
NCEH1	{'Source': ['Chen_SFB_TAP']}
TMEM192	{'Source': ['Chen_SFB_TAP', 'Chen_BioID2']}
RUFY2	{'Source': ['Chen_SFB_TAP']}
DAGLB	{'Source': ['Chen_SFB_TAP']}
BMPR1A	{'Source': ['Chen_SFB_TAP']}
STEAP3	{'Source': ['Chen_SFB_TAP']}
BSCL2	{'Source': ['Chen_SFB_TAP']}
EGFR	{'Source': ['Chen_SFB_TAP']}
ARFIP1	{'Source': ['Chen_SFB_TAP']}
TTC28	{'Source': ['Chen_SFB_TAP']}
STX10	{'Source': ['Chen_SFB_TAP']}
VTI1A	{'Source': ['Chen_SFB_TAP']}
VAMP8	{'Source': ['Chen_SFB_TAP']}
CDH2	{'Source': ['Chen_SFB_TAP']}
IL18R1	{'Source': ['Chen_SFB_TAP']}
ROGDI	{'Source': ['Chen_SFB_TAP']}
INTS7	{'Source': ['Chen_SFB_TAP']}
LPAR1	{'Source': ['Chen_SFB_TAP']}
FAM171A2	{'Source': ['Chen_SFB_TAP']}
NAPG	{'Source': ['Chen_SFB_TAP']}
LRRC8E	{'Source': ['Chen_SFB_TAP']}
VAMP2	{'Source': ['Chen_SFB_TAP']}
LRFN1	{'Source': ['Chen_SFB_TAP']}
STX16	{'Source': ['Chen_SFB_TAP']}
NAPA	{'Source': ['Chen_SFB_TAP']}
SEMA4C	{'Source': ['Chen_SFB_TAP']}
ERBB2	{'Source': ['Chen_SFB_TAP']}
SEMA4B	{'Source': ['Chen_SFB_TAP']}
ABCC4	{'Source': ['Chen_SFB_TAP']}
CD302	{'Source': ['Chen_SFB_TAP']}
ERBB4	{'Source': ['Chen_SFB_TAP']}
FRMD5	{'Source': ['Chen_SFB_TAP']}
ATP13A1	{'Source': ['Chen_BioID2']}
TMC7	{'Source': ['Chen_SFB_TAP']}
SMIM1	{'Source': ['Chen_SFB_TAP']}
VPS45	{'Source': ['Chen_SFB_TAP']}
SNAP29	{'Source': ['Chen_SFB_TAP']}
ADGRE5	0
QSOX2	0
F2RL1	0
KLHDC2	0
U2AF1L4	0
TLE5	0
ATP6V1A	1
Alendronic acid	{'Source': ['COVIDrugNet']}
NOP14	0
RASEF	0
ETFA	0
SFN	0
NSP11	3
TBCA	{'Source': ['Gordon']}
UBE4B	{'Source': ['Chen_SFB_TAP']}
SNAPC1	{'Source': ['Chen_BioID2']}
TBCA	0
RPL10	0
ZNF100	0
ATP7A	0
RGS19	0
FXYD6	0
NSP1	11
EIF3G	{'Source': ['Chen_BioID2']}
MVK	{'Source': ['Chen_SFB_TAP']}
PKP2	{'Source': ['Gordon']}
PYCR2	{'Source': ['Chen_SFB_TAP']}
PRIM1	{'Source': ['Chen_SFB_TAP', 'Gordon']}
PRIM2	{'Source': ['Chen_SFB_TAP', 'Gordon']}
EIF3I	{'Source': ['Chen_BioID2']}
POLA1	{'Source': ['Chen_SFB_TAP', 'Chen_BioID2', 'Gordon']}
COLGALT1	{'Source': ['Gordon']}
PYCR1	{'Source': ['Chen_SFB_TAP']}
POLA2	{'Source': ['Chen_BioID2', 'Gordon']}
EIF3G	0
PACSIN2	0
FYCO1	0
HSPA8	0
CNK3/IPCEF1	0
NSP14	5
DES	{'Source': ['Chen_BioID2']}
IMPDH2	{'Source': ['Gordon']}
TUBA1B	{'Source': ['Chen_SFB_TAP']}
GLA	{'Source': ['Gordon']}
SIRT5	{'Source': ['Gordon']}
DES	0
DLG1	0
ACTG1	1
ORF14	{'Source': ['Chen_SFB_TAP']}
MCRS1	0
CTNNA1	0
C11orf98	0
PTOV1	0
RPS13	0
NSP9	17
EIF4H	{'Source': ['Gordon']}
NEK9	{'Source': ['Gordon']}
MAT2B	{'Source': ['Gordon']}
FBN2	{'Source': ['Gordon']}
NUP54	{'Source': ['Gordon']}
MIB1	{'Source': ['Chen_SFB_TAP', 'Gordon']}
GTF2F2	{'Source': ['Gordon']}
NUP214	{'Source': ['Gordon']}
PASK	{'Source': ['Chen_BioID2']}
ZNF503	{'Source': ['Gordon']}
FBN1	{'Source': ['Gordon']}
NUP58	{'Source': ['Gordon']}
NUP88	{'Source': ['Gordon']}
SPART	{'Source': ['Gordon']}
NUP62	{'Source': ['Gordon']}
FBLN5	{'Source': ['Gordon']}
DCAF7	{'Source': ['Gordon']}
EIF4H	0
E	12
AP3B1	{'Source': ['Gordon']}
CWC27	{'Source': ['Gordon']}
PICALM	{'Source': ['Chen_SFB_TAP']}
PABPC3	{'Source': ['Chen_BioID2']}
SLC44A2	{'Source': ['Gordon']}
AKT3	{'Source': ['Chen_SFB_TAP']}
MAN2C1	{'Source': ['Chen_SFB_TAP']}
BRD2	{'Source': ['Gordon']}
KLHL36	{'Source': ['Chen_SFB_TAP']}
ZC3H18	{'Source': ['Gordon']}
BRD4	{'Source': ['Gordon']}
SET	{'Source': ['Chen_SFB_TAP']}
AP3B1	0
RPS6	0
USP54	0
GTPBP4	0
ORF14	4
SLC4A2	{'Source': ['Chen_BioID2']}
LRRC8C	{'Source': ['Chen_BioID2']}
LRRC8A	{'Source': ['Chen_BioID2']}
LRRC8E	{'Source': ['Chen_BioID2']}
SLC4A2	0
MTHFR	1
Cyanocobalamin	{'Source': ['COVIDrugNet']}
Cyanocobalamin	0
SAAL1	0
RAE1	0
TM2D3	0
KRR1	0
SSRP1	0
SCCPDH	0
SEC24A	0
CRTC3	0
EDEM3	0
ORF10	12
ELOC	{'Source': ['Gordon']}
THTPA	{'Source': ['Gordon']}
ELOB	{'Source': ['Gordon']}
CUL2	{'Source': ['Gordon']}
BCL9	{'Source': ['Chen_BioID2']}
SEC63	{'Source': ['Chen_BioID2']}
PPT1	{'Source': ['Gordon']}
MAP7D1	{'Source': ['Gordon']}
TIMM8B	{'Source': ['Gordon']}
ZYG11B	{'Source': ['Gordon']}
RBX1	{'Source': ['Gordon']}
SERPINB5	{'Source': ['Chen_SFB_TAP']}
ELOC	0
DDX10	0
COQ8B	1
Fostamatinib	{'Source': ['COVIDrugNet']}
Fostamatinib	16
EGFR	{'Source': ['COVIDrugNet']}
NEK9	{'Source': ['COVIDrugNet']}
FLT4	{'Source': ['COVIDrugNet']}
RPS6KA6	{'Source': ['COVIDrugNet']}
CIT	{'Source': ['COVIDrugNet']}
PRKACA	{'Source': ['COVIDrugNet']}
CSNK2A2	{'Source': ['COVIDrugNet']}
ERBB4	{'Source': ['COVIDrugNet']}
MELK	{'Source': ['COVIDrugNet']}
ERBB2	{'Source': ['COVIDrugNet']}
RIPK1	{'Source': ['COVIDrugNet']}
GSK3B	{'Source': ['COVIDrugNet']}
DDR1	{'Source': ['COVIDrugNet']}
TBK1	{'Source': ['COVIDrugNet']}
MARK2	{'Source': ['COVIDrugNet']}
MARK3	{'Source': ['COVIDrugNet']}
CHAF1A	0
NSFL1C	0
EMC1	0
AP4E1	0
RPL26L1	0
RAB1A	0
BTN2A2	0
RBSN	0
NIN	0
NSP5	8
GPX1	{'Source': ['Gordon']}
USP11	{'Source': ['Chen_SFB_TAP']}
BRCA1	{'Source': ['Chen_BioID2']}
OAS3	{'Source': ['Chen_BioID2']}
TRMT1	{'Source': ['Gordon']}
MDC1	{'Source': ['Chen_BioID2']}
HDAC2	{'Source': ['Gordon']}
PCMT1	{'Source': ['Chen_SFB_TAP']}
GPX1	2
Glutathione	{'Source': ['COVIDrugNet']}
Cannabidiol	{'Source': ['COVIDrugNet']}
TAX1BP1	0
THTPA	0
DDX28	0
ZC3H7B	0
FAR2	0
KHDC1	0
KIF13A	0
FKBP7	0
PTTG1IP	0
TLE3	0
LARP7	0
STX6	0
PMPCB	0
COL6A1	0
UTP6	0
DHFR	2
Methotrexate	{'Source': ['COVIDrugNet']}
Trimethoprim	{'Source': ['COVIDrugNet']}
XPNPEP3	0
ORF3b	4
SORD	{'Source': ['Chen_BioID2']}
PITRM1	{'Source': ['Chen_SFB_TAP']}
ACSS1	{'Source': ['Chen_SFB_TAP']}
STOML2	{'Source': ['Gordon']}
SORD	0
ITGB1	0
CAV1	0
LRRC8C	0
SARM1	0
BICD2	0
MOV10	0
MRPS2	0
ZC3H4	0
RPS2	0
ATP5MG	0
EXOSC8	0
SDF2	0
NSP15	10
ANXA5	{'Source': ['Chen_BioID2']}
ZPR1	{'Source': ['Chen_BioID2']}
PEBP1	{'Source': ['Chen_BioID2']}
PRPS1L1	{'Source': ['Chen_SFB_TAP']}
NUTF2	{'Source': ['Gordon']}
ARPC1B	{'Source': ['Chen_BioID2']}
ANXA6	{'Source': ['Chen_BioID2']}
RNF41	{'Source': ['Gordon']}
ARF6	{'Source': ['Gordon']}
NT5DC1	{'Source': ['Chen_BioID2']}
ANXA5	0
PITRM1	0
NSP16	2
CCDC22	{'Source': ['Chen_SFB_TAP']}
USP25	{'Source': ['Chen_BioID2']}
CCDC22	0
DVL2	0
AP1M1	0
INTS4	0
EGFR	3
Abivertinib	{'Source': ['COVIDrugNet']}
Lidocaine	{'Source': ['COVIDrugNet']}
Zanubrutinib	{'Source': ['COVIDrugNet']}
PTPRJ	0
ATF6	0
PPIL3	0
OLFML2A	0
TTC30A	0
FBXL12	0
NEK9	0
ARFIP2	0
RPS4X	0
VAMP3	0
CHPF	0
ORF7a	4
HEATR3	{'Source': ['Gordon']}
SLC5A2	{'Source': ['Chen_BioID2']}
MDN1	{'Source': ['Gordon']}
ALDH3B1	{'Source': ['Chen_SFB_TAP']}
HEATR3	0
RPS17	0
NDUFAF1	0
STX12	0
GPAA1	0
C2CD5	0
NCAPD2	0
MTARC1	0
NDUFAF2	0
ABCD4	0
ARL6IP6	0
GSK3B	0
NSP4	10
TIMM9	{'Source': ['Gordon']}
SERPINB4	{'Source': ['Chen_SFB_TAP']}
TIMM29	{'Source': ['Gordon']}
IDE	{'Source': ['Gordon']}
NUP210	{'Source': ['Gordon']}
TIMM10	{'Source': ['Gordon']}
DNAJC11	{'Source': ['Gordon']}
TIMM10B	{'Source': ['Gordon']}
ALG11	{'Source': ['Gordon']}
TAP1	{'Source': ['Chen_BioID2']}
TIMM9	0
FLT4	1
Nintedanib	{'Source': ['COVIDrugNet']}
HSPA1A	0
SERPINB4	0
ALG14	0
Methotrexate	0
ELOB	0
HSPD1	0
NINL	0
CNOT2	0
RTN2	0
PTBP2	0
HECTD1	0
RBM41	0
TIMM29	0
WFS1	0
NFX1	0
STX10	0
RDX	0
RPS6KA6	0
ERO1B	0
USP11	0
THOC1	0
FKBP10	0
SRP72	0
PDZD11	0
BAG5	0
ZPR1	0
GGCX	1
Menadione	{'Source': ['COVIDrugNet']}
Menadione	0
FAM219A	0
DDX21	0
VPS11	0
DEPDC7	0
FBF1	0
DDR1	1
Imatinib	{'Source': ['COVIDrugNet']}
MIB2	0
PLEKHH2	0
ZKSCAN8	0
MACROH2A1	0
TAS2R39	0
PPFIBP2	0
COL18A1	0
EIF4G3	0
SUPT16H	0
BRCA1	0
TNKS1BP1	0
MED29	0
OR2AE1	0
TMEM39B	0
PEBP1	0
MAP7D1	0
RBMXL1	0
RDH12	1
Vitamin A	{'Source': ['COVIDrugNet']}
Vitamin A	0
WDR12	0
CBX5	0
AATF	0
SUOX	0
VPS13C	0
DHX33	0
GDF15	0
RPS6KC1	0
CWC27	0
IL17RA	0
BOP1	0
CNOT3	0
TUBGCP5	0
GPAT3	0
ARHGAP32	0
SREBF1	1
Omega-3 fatty acids	{'Source': ['COVIDrugNet']}
Omega-3 fatty acids	0
PICALM	0
CYB5B	0
FAM98A	0
ABT1	0
MOCS2	0
CIT	0
MVK	0
CEP43	0
PSME1	0
PKP2	0
MOGS	0
MAT2B	0
FOXRED2	0
TTC19	0
PRDM10	0
FARP1	0
ADAMTS1	0
CHMP2A	0
NEDD1	0
GOLGA2	0
LARP4B	0
CUL2	0
RAB2A	0
TUBGCP3	0
CEP135	0
PRKACA	0
MRS2	0
GCC2	0
PYCR2	0
ZBTB11	0
ATP5PB	0
C6orf47	0
TUBG1	0
PABPC3	0
IDE	0
EIF4E2	0
KAT7	0
ATP2A3	0
LRRC8A	0
MBNL1	0
BCL9	0
MTCH1	0
USP25	0
MARK3	0
SIGMAR1	1
Noscapine	{'Source': ['COVIDrugNet']}
Noscapine	0
SLC6A15	0
TRIM3	0
VAMP4	0
HECTD3	0
PLCH1	0
PHB2	0
CYP2J2	0
TRIP11	0
SEC11A	0
CSNK2B	1
Quercetin	{'Source': ['COVIDrugNet']}
Quercetin	0
GUCY1B1	0
ATP5PF	0
HIP1R	0
ZNF768	0
GRPEL1	0
NOP56	0
RPS11	0
SLC5A2	1
Dapagliflozin	{'Source': ['COVIDrugNet']}
AKAP8	0
PTPRG	0
SCARB1	0
ABCC1	0
MCM10	0
PINX1	0
AMFR	0
POGLUT3	0
MCAM	0
NOL10	0
DCAKD	0
PITX2	0
TUBGCP6	0
NSD2	0
PRPS1L1	0
RUFY1	0
GNG5	0
MOB1B	0
SPCS3	0
VPS16	0
RAB10	0
MIPOL1	0
RTN4	0
UGGT2	0
ZDHHC13	0
PHB	0
NCEH1	0
MYCBP2	0
TMEM192	0
CLIP4	0
FBN2	0
ATP5PD	0
RPS15	0
CSNK2A2	0
GLRX3	0
DEK	0
TRAPPC9	0
STOM	0
GORASP1	0
EPB41L1	0
MFGE8	0
CISD3	0
ERBB4	1
Zanubrutinib	{'Source': ['COVIDrugNet']}
SNX12	0
AHNAK2	0
PLD3	0
CNTRL	0
MEX3D	0
ANKIB1	0
PIGS	0
ERP44	0
PGAP6	0
SLC44A2	0
NLRX1	0
NEU1	1
Oseltamivir	{'Source': ['COVIDrugNet']}
RUFY2	0
TUBGCP4	0
TARS2	0
NUP210	0
NUP54	0
TMEM97	0
RPS3A	0
PRIM1	0
MANBA	0
ACADM	0
FCHSD2	0
DAGLB	0
SEC63	0
MECP2	0
MIB1	0
MELK	0
DNMT1	1
Decitabine	{'Source': ['COVIDrugNet']}
PPT1	0
NGLY1	0
VEZF1	0
SRFBP1	0
Glutathione	0
HYOU1	0
CAMTA1	0
Decitabine	0
PSMD8	0
METTL17	0
AP2M1	0
PRIM2	0
IGHMBP2	0
SMOC1	0
SPG7	0
G3BP2	0
SLC12A4	0
LRRC8E	0
ERBB2	1
Zanubrutinib	{'Source': ['COVIDrugNet']}
BMPR1A	0
PCNT	0
STEAP3	0
FAM162A	0
HDAC2	3
Atorvastatin	{'Source': ['COVIDrugNet']}
Valproic acid	{'Source': ['COVIDrugNet']}
Simvastatin	{'Source': ['COVIDrugNet']}
Atorvastatin	0
ATP5F1D	0
BAZ1A	0
SUN2	0
FBLN1	0
RPL39	0
C1orf50	0
Abivertinib	0
NPTX1	0
PSIP1	0
EIF3I	0
REEP5	0
LMNA	0
NUTF2	0
Trimethoprim	0
CENPF	0
POFUT1	0
TUBG2	0
POLA1	0
UBE4B	0
GDF11	0
AKT3	0
TRIM71	0
RBM28	0
SPCS1	0
GNPTAB	0
CNOT1	0
KCNG1	0
CYB5R3	0
FBL	0
SEC31A	0
UBXN8	0
Alendronic acid	0
YBX3	0
SH3D19	0
SIRT5	2
Nicotinamide	{'Source': ['COVIDrugNet']}
Suramin	{'Source': ['COVIDrugNet']}
Nicotinamide	0
CAVIN1	0
ZNF22	0
PABPC4	0
UBAP2L	0
RPL23A	0
ZNF48	0
DHX32	0
CSDE1	0
BSCL2	0
COMT	0
DVL1	0
THOC6	0
ATP6AP1	0
SRP19	0
GHITM	0
JAKMIP1	0
BCKDK	0
RPL26	0
TIMM8B	0
TBKBP1	0
ZDHHC5	0
RHOA	0
IMPDH2	1
Ribavirin	{'Source': ['COVIDrugNet']}
ANO5	0
SELENOS	0
TOMM70	0
ATP5PO	0
EMC4	0
DGKZ	0
RIPK1	0
HOOK1	0
BCS1L	0
SLC30A6	0
GIGYF2	0
RPL36	0
A2M	0
HSPA1L	0
MAN2C1	0
UBAP2	0
CLCC1	0
OAS3	0
ZYG11B	0
TIMM10	0
ARFIP1	0
SNAPC1	0
ARPC1B	0
TTC28	0
CEP250	0
PLAT	1
Iloprost	{'Source': ['COVIDrugNet']}
Zanubrutinib	0
ERGIC1	0
PRKAR2A	0
EXOSC3	0
NDFIP2	0
Lidocaine	0
TUBA1B	0
PLOD2	1
Ascorbic acid	{'Source': ['COVIDrugNet']}
Ascorbic acid	0
OS9	0
ATP5F1B	0
CEP68	0
AAR2	0
RPL19	0
ZNF746	0
NACAD	0
RILPL2	0
TPD52L1	0
TRAPPC10	0
VDAC1	1
Cannabidiol	{'Source': ['COVIDrugNet']}
GSTCD	0
BAZ1B	0
MICOS13	0
PDE4DIP	0
MARK2	0
CCDC137	0
RALA	0
VTI1A	0
VAMP8	0
SH3GL3	0
TAPT1	0
GOLGA7	0
USP36	0
ZNF346	0
SLC9A3R1	0
NPC2	0
TRMT1	0
MDN1	0
YTHDC2	0
PDZD8	0
MDC1	0
BRD2	0
ZNF318	0
MPHOSPH10	0
TOR1A	0
DNAJC11	0
SMARCA4	0
POR	0
GTF2F2	0
MACROH2A2	0
CREG1	0
GLA	0
BMS1	0
CDH2	0
EMC3	0
PEX5	0
VDAC2	0
DPY19L1	0
VPS39	0
STC2	0
IL18R1	0
Imatinib	0
RCL1	0
REEP6	0
SLC39A10	0
YIF1A	0
LACTB	0
SRSF3	0
ATE1	0
HNRNPU	0
ALG8	0
Cannabidiol	0
HERC5	0
ROGDI	0
RPS9	0
TIMM10B	0
AASS	0
CHD1	0
AHNAK	0
NAT14	0
DNAJC19	0
LRIT3	0
NARS2	0
FMNL3	0
KCNT2	0
DHX37	0
RPL31	0
EXOSC2	0
NBEA	0
MYG1	0
LOX	0
TMEM94	0
TBK1	0
PPIH	0
NDUFB9	0
ALG11	0
FAM114A2	0
SDAD1	0
PUSL1	0
TPD52L2	0
NUP214	0
PASK	0
INTS7	0
LPAR1	0
AGPS	0
NSA2	0
FAM171A2	0
VRK1	0
MRPS27	0
SLC30A7	0
NAPG	0
SHPRH	0
PRKAR2B	0
AKAP9	0
RBX1	0
CNOT6L	0
PLEKHA5	0
Valproic acid	0
ZNF503	0
TUT7	0
COLGALT1	0
FCHO2	0
SLC27A2	0
PIGO	0
CEP112	0
RNF121	0
Iloprost	0
KLHL36	0
AKAP8L	0
DVL3	0
DUSP11	0
YBX1	0
FBN1	0
DHX29	0
ANXA6	0
GFER	0
VAMP2	0
ASAP3	0
DCTPP1	0
ZC3H18	0
LRFN1	0
ZNF668	0
TTLL4	0
DDX50	0
BRD4	0
ERC1	0
VPS41	0
TUBGCP2	0
NUP58	0
YY1AP1	0
INHBE	0
STX16	0
FAM160B1	0
IGF2R	0
PTGES2	0
RNF41	0
RAB18	0
MLF2	0
AKAP12	0
ABR	0
RAP1GDS1	0
KIAA1549	0
MZT2A	0
B4GALT3	0
Suramin	0
NAPA	0
PYCR1	0
SEMA4C	0
ZC3H7A	0
TMEM39A	0
THAP4	0
ATP13A3	0
DDHD2	0
CIAPIN1	0
GCC1	0
VPS13B	0
ACSL3	0
SEMA4B	0
RAB7A	0
ATP1B1	0
Oseltamivir	0
TAP1	0
MEPCE	0
HMOX1	0
DENND4A	0
ALDH3B1	0
RAB14	0
APOB	0
RPL7L1	0
MRPS5	0
TYSND1	0
GOLGB1	0
DDX12P	0
ARF6	0
BZW2	0
FASTKD5	0
AP1S1	0
NUP88	0
HS2ST1	0
SLC30A9	0
SPART	0
G3BP1	0
GOLGA3	0
Dapagliflozin	0
SNIP1	0
SRP54	0
ABCC4	0
GRIPAP1	0
CD302	0
ACSS1	0
NT5DC1	0
PRRC2B	0
DPH5	0
ERMP1	0
USP33	0
SMCHD1	0
NUP62	0
TLE1	0
CCDC86	0
ACAD9	0
BIN1	0
RNF187	0
TMED5	0
PLEKHF2	0
SYT1	0
SBNO1	0
SLU7	0
EMC7	0
PCSK6	0
ACP6	0
ARFGEF3	0
FRMD5	0
MAP7	0
RETREG3	0
CGRRF1	0
PTPN14	0
CEP350	0
ERLEC1	0
Simvastatin	0
SERPINB5	0
ATP13A1	0
TMC7	0
HS6ST2	0
STOML2	0
SLC39A11	0
SEC23A	0
UPF1	0
GNPTG	0
SIL1	0
CDK5RAP2	0
FBLN5	0
TOR1AIP1	0
RAB8A	0
AP2A2	0
MAP3K14	0
ZNF574	0
PCMT1	0
PVR	0
Nintedanib	0
KRI1	0
VPS18	0
FAM8A1	0
DCAF7	0
AP1G1	0
DEPDC1	0
RPS24	0
RRP9	0
ENDOD1	0
SCAPER	0
LRP2	0
ZZEF1	0
PPAN	0
POLA2	0
TCF12	0
PPP1R16B	0
SKP1	0
CHPF2	0
SMIM1	0
LARP1	0
MRPS25	0
Ribavirin	0
SPCS2	0
ECSIT	0
VPS45	0
SNAP29	0
RAB5C	0
ADAM9	0
SET	0
SLC25A21	0
ATF6B	0
SEPSECS	0
PABPC1	0
NOC4L	0
