## Supplementary Graph Data for "COVIDrugNet: a network-based web tool to investigate the drugs currently in clinical trial to contrast COVID-19": virus_host_interactome.tsv

	Source	Target
0	ORF9b	MARK1
1	ORF6	NUP98
2	NSP2	WASHC4
3	RPS8	Artenimol
4	NSP6	ABHD14A
5	NSP7	GNB1
6	NSP10	DIABLO
7	ORF8	GGH
8	NSP8	NGDN
9	M	PMPCA
10	NSP10	TUBA3E
11	NSP13	USP13
12	NSP7	OBI1
13	NSP2	FKBP15
14	ORF9c	SCAP
15	ORF8	POGLUT2
16	NSP13	HSBP1
17	N	SRSF10
18	ORF3a	TRIM59
19	ORF3a	ALG5
20	NSP7	LMAN2
21	NSP3	PUM3
22	NSP8	EXOSC5
23	NSP12	DCD
24	N	OBSL1
25	M	ANO6
26	S	EZR
27	ORF7b	ADGRE5
28	NSP7	QSOX2
29	ORF9c	F2RL1
30	ORF7b	KLHDC2
31	N	U2AF1L4
32	NSP13	TLE5
33	ATP6V1A	Artenimol
34	N	NOP14
35	ORF3a	RASEF
36	M	ETFA
37	S	SFN
38	NSP11	TBCA
39	RPL10	Artenimol
40	N	ZNF100
41	ORF7b	ATP7A
42	NSP10	RGS19
43	ORF7b	FXYD6
44	NSP1	EIF3G
45	M	PACSIN2
46	NSP13	FYCO1
47	ORF9b	HSPA8
48	NSP10	CNK3/IPCEF1
49	NSP14	DES
50	M	DLG1
51	ACTG1	Artenimol
52	N	MCRS1
53	ORF7b	CTNNA1
54	N	C11orf98
55	N	PTOV1
56	N	RPS13
57	NSP9	EIF4H
58	E	AP3B1
59	RPS6	Artenimol
60	NSP12	USP54
61	N	GTPBP4
62	ORF14	SLC4A2
63	MTHFR	Cyanocobalamin
64	M	SAAL1
65	ORF6	RAE1
66	ORF8	TM2D3
67	N	KRR1
68	NSP3	SSRP1
69	NSP7	SCCPDH
70	ORF6	SEC24A
71	NSP12	CRTC3
72	ORF8	EDEM3
73	ORF10	ELOC
74	NSP8	DDX10
75	COQ8B	Fostamatinib
76	NSP3	CHAF1A
77	NSP7	NSFL1C
78	ORF8	EMC1
79	M	AP4E1
80	N	RPL26L1
81	NSP7	RAB1A
82	M	BTN2A2
83	NSP7	RBSN
84	NSP13	NIN
85	NSP5	GPX1
86	M	TAX1BP1
87	ORF10	THTPA
88	N	DDX28
89	N	ZC3H7B
90	ORF9c	FAR2
91	ORF7b	KHDC1
92	M	KIF13A
93	ORF8	FKBP7
94	ORF7b	PTTG1IP
95	NSP13	TLE3
96	NSP8	LARP7
97	ORF7b	STX6
98	M	PMPCB
99	ORF8	COL6A1
100	ORF7b	UTP6
101	NSP6	DHFR
102	NSP3	XPNPEP3
103	ORF3b	SORD
104	ORF8	ITGB1
105	M	CAV1
106	ORF14	LRRC8C
107	NSP6	SARM1
108	NSP7	BICD2
109	N	MOV10
110	NSP8	MRPS2
111	ORF6	ZC3H4
112	N	RPS2
113	NSP6	ATP5MG
114	NSP8	EXOSC8
115	ORF8	SDF2
116	NSP15	ANXA5
117	ORF3b	PITRM1
118	NSP16	CCDC22
119	NSP7	DVL2
120	M	AP1M1
121	M	INTS4
122	EGFR	Fostamatinib
123	ORF3a	PTPRJ
124	ORF3a	ATF6
125	NSP12	PPIL3
126	ORF8	OLFML2A
127	NSP6	TTC30A
128	ORF8	FBXL12
129	M	ATP6V1A
130	NEK9	Fostamatinib
131	ORF7b	ARFIP2
132	N	RPS4X
133	ORF7b	VAMP3
134	ORF8	CHPF
135	ORF7a	HEATR3
136	N	RPS17
137	NSP6	NDUFAF1
138	ORF7b	ALG5
139	ORF7b	STX12
140	ORF9c	GPAA1
141	M	C2CD5
142	NSP6	NCAPD2
143	NSP7	MTARC1
144	NSP7	NDUFAF2
145	M	ABCD4
146	ORF3a	ARL6IP6
147	N	GSK3B
148	NSP4	TIMM9
149	FLT4	Fostamatinib
150	ORF9b	HSPA1A
151	NSP4	SERPINB4
152	ORF7b	ALG14
153	DHFR	Methotrexate
154	ORF10	ELOB
155	NSP13	HSPD1
156	NSP13	NINL
157	NSP7	CNOT2
158	RPS13	Artenimol
159	ORF7b	RTN2
160	ORF9b	PTBP2
161	NSP8	HECTD1
162	NSP12	RBM41
163	NSP4	TIMM29
164	NSP6	WFS1
165	N	NFX1
166	M	STX10
167	NSP13	RDX
168	RPS6KA6	Fostamatinib
169	ORF8	ERO1B
170	NSP5	USP11
171	NSP7	THOC1
172	ORF8	FKBP10
173	NSP8	SRP72
174	NSP12	PDZD11
175	M	MTHFR
176	ORF9b	BAG5
177	NSP15	ZPR1
178	GGCX	Menadione
179	M	FAM219A
180	N	DDX21
181	ORF3a	VPS11
182	S	DEPDC7
183	ORF8	FBF1
184	ORF7b	DDR1
185	RPS17	Artenimol
186	NSP10	MIB2
187	NSP10	PLEKHH2
188	N	ZKSCAN8
189	NSP3	MACROH2A1
190	NSP8	TAS2R39
191	M	PPFIBP2
192	ORF8	COL18A1
193	NSP7	EIF4G3
194	NSP3	SUPT16H
195	NSP5	BRCA1
196	NSP7	TNKS1BP1
197	NSP10	MED29
198	NSP12	OR2AE1
199	ORF9c	TMEM39B
200	NSP9	NEK9
201	NSP15	PEBP1
202	N	MAP7D1
203	N	RBMXL1
204	RDH12	Vitamin A
205	N	WDR12
206	NSP3	CBX5
207	NSP8	AATF
208	NSP10	SUOX
209	M	VPS13C
210	N	DHX33
211	ORF8	GDF15
212	ORF3a	RPS6KC1
213	E	CWC27
214	ORF8	IL17RA
215	N	BOP1
216	NSP7	CNOT3
217	ORF3a	TUBGCP5
218	N	RPS6
219	ORF7b	GPAT3
220	M	ARHGAP32
221	SREBF1	Omega-3 fatty acids
222	E	PICALM
223	NSP7	CYB5B
224	N	FAM98A
225	N	ABT1
226	NSP2	MOCS2
227	CIT	Fostamatinib
228	NSP1	MVK
229	NSP13	CEP43
230	NSP6	PSME1
231	NSP1	PKP2
232	NSP7	MOGS
233	NSP9	MAT2B
234	ORF8	FOXRED2
235	HSPA8	Artenimol
236	NSP10	TTC19
237	N	PRDM10
238	N	FARP1
239	ORF8	ADAMTS1
240	ORF9b	CHMP2A
241	ORF3a	NEDD1
242	NSP13	GOLGA2
243	NSP12	LARP4B
244	ORF10	CUL2
245	NSP7	RAB2A
246	ORF3a	TUBGCP3
247	NSP13	CEP135
248	PRKACA	Fostamatinib
249	NSP6	MRS2
250	NSP13	GCC2
251	NSP1	PYCR2
252	N	ZBTB11
253	NSP6	ATP5PB
254	NSP6	C6orf47
255	ORF3a	TUBG1
256	E	PABPC3
257	NSP4	IDE
258	ORF7b	SCAP
259	NSP2	EIF4E2
260	N	KAT7
261	ORF7b	LMAN2
262	M	ATP2A3
263	ORF14	LRRC8A
264	ORF3a	MBNL1
265	ORF10	BCL9
266	ORF6	MTCH1
267	NSP16	USP25
268	ORF9b	MARK3
269	SIGMAR1	Noscapine
270	NSP6	SLC6A15
271	N	TRIM3
272	ORF7b	VAMP4
273	NSP10	HECTD3
274	N	PLCH1
275	NSP6	PHB2
276	M	CYP2J2
277	NSP6	CAV1
278	ORF6	TRIP11
279	MARK1	Fostamatinib
280	S	SEC11A
281	CSNK2B	Quercetin
282	M	GUCY1B1
283	NSP6	ATP5PF
284	ORF7b	HIP1R
285	N	ZNF768
286	NSP10	GRPEL1
287	N	NOP56
288	N	RPS11
289	ORF7a	SLC5A2
290	NSP12	AKAP8
291	ORF7b	PTPRG
292	NSP7	SCARB1
293	ORF9c	ABCC1
294	N	MCM10
295	N	PINX1
296	M	AMFR
297	ORF8	POGLUT3
298	ORF7b	MCAM
299	NSP8	NOL10
300	NSP7	DCAKD
301	N	PITX2
302	ORF3a	TUBGCP6
303	N	RPS8
304	NSP8	NSD2
305	NSP15	PRPS1L1
306	ORF7b	RUFY1
307	NSP7	GNG5
308	ORF7b	MOB1B
309	M	COQ8B
310	S	SPCS3
311	ORF3a	VPS16
312	NSP7	RAB10
313	NSP13	MIPOL1
314	M	RTN4
315	ORF8	UGGT2
316	ORF14	ACTG1
317	NSP6	ZDHHC13
318	NSP6	PHB
319	ORF7b	NCEH1
320	NSP12	MYCBP2
321	ORF7b	TMEM192
322	NSP13	CLIP4
323	NSP9	FBN2
324	NSP6	ATP5PD
325	N	RPS15
326	CSNK2A2	Fostamatinib
327	NSP8	GLRX3
328	NSP3	DEK
329	ORF3a	TRAPPC9
330	M	STOM
331	NSP13	GORASP1
332	M	EPB41L1
333	ORF8	MFGE8
334	ORF8	CISD3
335	ERBB4	Fostamatinib
336	M	SNX12
337	NSP6	SIGMAR1
338	M	AHNAK2
339	ORF8	PLD3
340	NSP13	CNTRL
341	N	MEX3D
342	M	ANKIB1
343	ORF9c	PIGS
344	ORF8	ERP44
345	NSP6	PGAP6
346	E	SLC44A2
347	ORF9c	NLRX1
348	N	RPL10
349	ORF8	NEU1
350	ORF7b	RUFY2
351	M	SREBF1
352	ORF3a	TUBGCP4
353	M	TARS2
354	NSP4	NUP210
355	NSP9	NUP54
356	ORF9c	TMEM97
357	N	RPS3A
358	NSP1	PRIM1
359	NSP6	SLC4A2
360	ORF8	MANBA
361	M	ACADM
362	M	FCHSD2
363	ORF7b	DAGLB
364	ORF10	SEC63
365	NSP3	MECP2
366	NSP9	MIB1
367	MELK	Fostamatinib
368	ORF8	DNMT1
369	ORF10	PPT1
370	ORF8	NGLY1
371	N	VEZF1
372	N	MELK
373	N	SRFBP1
374	GPX1	Glutathione
375	ORF8	HYOU1
376	N	CAMTA1
377	DNMT1	Decitabine
378	M	PSMD8
379	NSP3	HYOU1
380	ORF10	MAP7D1
381	N	METTL17
382	NSP10	AP2M1
383	NSP1	PRIM2
384	N	IGHMBP2
385	ORF8	SMOC1
386	NSP6	SPG7
387	N	G3BP2
388	M	SLC12A4
389	ORF14	LRRC8E
390	ERBB2	Fostamatinib
391	ORF7b	BMPR1A
392	NSP13	PCNT
393	ORF7b	STEAP3
394	NSP7	FAM162A
395	HDAC2	Atorvastatin
396	NSP6	ATP5F1D
397	NSP3	BAZ1A
398	ORF3a	SUN2
399	NSP10	FBLN1
400	N	RPL39
401	NSP13	C1orf50
402	EGFR	Abivertinib
403	ORF8	NPTX1
404	NSP3	PSIP1
405	NSP1	EIF3I
406	M	REEP5
407	NSP3	LMNA
408	NSP15	NUTF2
409	DHFR	Trimethoprim
410	NSP13	CENPF
411	ORF8	POFUT1
412	ORF3a	TUBG2
413	NSP1	POLA1
414	NSP11	UBE4B
415	ORF8	GDF11
416	E	AKT3
417	N	TRIM71
418	N	RBM28
419	S	SPCS1
420	NSP6	GNPTAB
421	NSP7	CNOT1
422	M	KCNG1
423	NSP7	CYB5R3
424	N	FBL
425	NSP6	RDH12
426	ORF6	SEC31A
427	ORF9c	UBXN8
428	ATP6V1A	Alendronic acid
429	N	YBX3
430	M	SH3D19
431	SIRT5	Nicotinamide
432	N	CAVIN1
433	N	ZNF22
434	N	PABPC4
435	NSP12	UBAP2L
436	N	RPL23A
437	N	ZNF48
438	NSP6	DHX32
439	ORF9b	CSDE1
440	ORF7b	BSCL2
441	NSP7	COMT
442	NSP7	DVL1
443	NSP7	THOC6
444	M	STX6
445	NSP6	ATP6AP1
446	NSP8	SRP19
447	ORF9c	GHITM
448	NSP13	JAKMIP1
449	NSP12	BCKDK
450	N	RPL26
451	ORF10	TIMM8B
452	NSP13	TBKBP1
453	ORF7b	EGFR
454	S	ZDHHC5
455	NSP7	RHOA
456	NSP14	IMPDH2
457	M	ANO5
458	NSP7	SELENOS
459	ORF9b	TOMM70
460	NSP6	ATP5PO
461	NSP6	EMC4
462	N	DGKZ
463	RIPK1	Fostamatinib
464	NSP13	HOOK1
465	ORF9c	BCS1L
466	ORF9c	SLC30A6
467	NSP2	GIGYF2
468	N	RPL36
469	S	A2M
470	ORF9b	HSPA1L
471	E	MAN2C1
472	NSP12	UBAP2
473	ORF3a	CLCC1
474	NSP5	OAS3
475	ORF10	ZYG11B
476	M	PITRM1
477	NSP4	TIMM10
478	ORF7b	ARFIP1
479	NSP11	SNAPC1
480	NSP15	ARPC1B
481	ORF7b	TTC28
482	NSP13	CEP250
483	ORF8	PLAT
484	ERBB4	Zanubrutinib
485	N	DDX10
486	NSP10	ERGIC1
487	NSP13	PRKAR2A
488	NSP13	CIT
489	NSP8	EXOSC3
490	ORF9c	NDFIP2
491	EGFR	Lidocaine
492	NSP14	TUBA1B
493	PLOD2	Ascorbic acid
494	ERBB2	Zanubrutinib
495	NSP12	RIPK1
496	ORF8	OS9
497	NSP6	ATP5F1B
498	NSP13	CEP68
499	M	AAR2
500	ORF7b	STX10
501	N	CSNK2B
502	N	RPL19
503	N	ZNF746
504	M	NACAD
505	N	RILPL2
506	M	TPD52L1
507	ORF3a	TRAPPC10
508	NSP6	VDAC1
509	NSP10	GSTCD
510	NSP3	BAZ1B
511	M	MICOS13
512	NSP13	PDE4DIP
513	ORF9b	MARK2
514	N	CCDC137
515	NSP7	RALA
516	ORF7b	VTI1A
517	M	FLT4
518	ORF7b	VAMP8
519	M	SH3GL3
520	ORF9c	TAPT1
521	S	GOLGA7
522	N	USP36
523	N	ZNF346
524	ORF9b	SLC9A3R1
525	ORF8	NPC2
526	NSP3	FKBP10
527	NSP5	TRMT1
528	ORF7a	MDN1
529	N	YTHDC2
530	M	PDZD8
531	NSP5	MDC1
532	E	BRD2
533	NSP12	ZNF318
534	NSP8	MPHOSPH10
535	ORF8	TOR1A
536	NSP4	DNAJC11
537	NSP3	SMARCA4
538	NSP2	POR
539	NSP9	GTF2F2
540	NSP3	MACROH2A2
541	M	CREG1
542	NSP14	GLA
543	N	BMS1
544	ORF7b	CDH2
545	NSP6	EMC3
546	M	PEX5
547	NSP6	VDAC2
548	ORF9c	DPY19L1
549	ORF3a	VPS39
550	ORF8	STC2
551	GSK3B	Fostamatinib
552	ORF7b	IL18R1
553	DDR1	Imatinib
554	N	RCL1
555	NSP5	HDAC2
556	M	REEP6
557	NSP6	SLC39A10
558	M	YIF1A
559	NSP10	LACTB
560	N	SRSF3
561	NSP8	ATE1
562	N	HNRNPU
563	ORF9c	ALG8
564	VDAC1	Cannabidiol
565	N	HERC5
566	ORF7b	ROGDI
567	RPS9	Artenimol
568	NSP4	TIMM10B
569	M	AASS
570	N	CHD1
571	NSP7	AHNAK
572	NSP7	NAT14
573	NSP7	DNAJC19
574	NSP6	LRIT3
575	NSP8	NARS2
576	N	FMNL3
577	DDR1	Fostamatinib
578	M	KCNT2
579	ORF8	PLOD2
580	GPX1	Cannabidiol
581	N	DHX37
582	N	RPL31
583	NSP8	EXOSC2
584	ORF3a	NBEA
585	NSP6	MYG1
586	ORF8	LOX
587	M	TMEM94
588	NSP13	TBK1
589	NSP10	PPIH
590	ORF9c	NDUFB9
591	NSP4	ALG11
592	NSP6	FAM114A2
593	N	SDAD1
594	ORF8	PUSL1
595	M	TPD52L2
596	NSP9	NUP214
597	NSP13	PRKACA
598	NSP9	PASK
599	ORF7b	INTS7
600	ORF7b	LPAR1
601	NSP7	AGPS
602	N	NSA2
603	ORF7b	FAM171A2
604	NSP3	VRK1
605	NSP8	MRPS27
606	M	SLC30A7
607	ORF9c	WFS1
608	ORF7b	NAPG
609	N	SHPRH
610	NSP13	PRKAR2B
611	NSP13	AKAP9
612	ORF10	RBX1
613	NSP7	CNOT6L
614	NSP12	PLEKHA5
615	HDAC2	Valproic acid
616	NSP9	ZNF503
617	ORF7b	LRRC8E
618	N	TUT7
619	NSP1	COLGALT1
620	M	FCHO2
621	NSP2	SLC27A2
622	ORF9c	PIGO
623	NSP13	CEP112
624	NSP6	RNF121
625	PLAT	Iloprost
626	E	KLHL36
627	M	AKAP8L
628	NSP7	DVL3
629	N	DUSP11
630	N	YBX1
631	NSP9	FBN1
632	TBK1	Fostamatinib
633	NSP7	DHX29
634	NSP15	ANXA6
635	NSP10	GFER
636	ORF7b	VAMP2
637	M	ASAP3
638	ORF9b	DCTPP1
639	E	ZC3H18
640	ORF7b	LRFN1
641	N	ZNF668
642	N	TTLL4
643	N	RPS9
644	N	DDX50
645	E	BRD4
646	NSP13	ERC1
647	ORF3a	VPS41
648	M	TUBGCP2
649	N	CSNK2A2
650	NSP9	NUP58
651	N	YY1AP1
652	ORF8	INHBE
653	ORF7b	STX16
654	NSP6	FAM160B1
655	M	IGF2R
656	NSP7	PTGES2
657	ORF3a	TUBGCP2
658	NSP15	RNF41
659	NSP7	RAB18
660	NSP10	MLF2
661	NSP10	AKAP12
662	NSP6	ABR
663	NSP2	RAP1GDS1
664	ORF3a	KIAA1549
665	ORF3a	MZT2A
666	NSP6	B4GALT3
667	NSP13	TUBA3E
668	NSP6	RPS6KA6
669	SIRT5	Suramin
670	ORF7b	NAPA
671	NSP1	PYCR1
672	ORF7b	SEMA4C
673	NSP12	ZC3H7A
674	ORF7b	ERBB2
675	M	TMEM39A
676	N	THAP4
677	NSP6	ATP13A3
678	NSP6	DDHD2
679	NSP8	CIAPIN1
680	NSP13	GCC1
681	ORF6	VPS13B
682	NSP7	ACSL3
683	ORF7b	SEMA4B
684	NSP7	RAB7A
685	M	ATP1B1
686	NEU1	Oseltamivir
687	NSP4	TAP1
688	NSP8	MEPCE
689	ORF3a	HMOX1
690	M	DENND4A
691	ORF7a	ALDH3B1
692	NSP7	RAB14
693	NSP6	APOB
694	N	RPL7L1
695	NSP8	MRPS5
696	NSP12	TYSND1
697	NSP13	GOLGB1
698	NSP7	DDX12P
699	NSP15	ARF6
700	M	BZW2
701	M	FASTKD5
702	M	AP1S1
703	NSP9	NUP88
704	NSP7	HS2ST1
705	M	SLC30A9
706	NSP9	SPART
707	N	G3BP1
708	NSP13	GOLGA3
709	SLC5A2	Dapagliflozin
710	M	TUBGCP3
711	N	SNIP1
712	NSP8	SRP54
713	ORF7b	ABCC4
714	NSP13	GRIPAP1
715	M	GGCX
716	ORF7b	CD302
717	ORF3b	ACSS1
718	NSP15	NT5DC1
719	NSP12	PRRC2B
720	ORF9b	DPH5
721	ORF9c	ERMP1
722	M	USP33
723	NSP7	SMCHD1
724	NSP9	NUP62
725	NSP13	TLE1
726	NSP8	CCDC86
727	ORF9c	ACAD9
728	M	BIN1
729	ORF9b	RNF187
730	ORF9c	TMED5
731	ORF8	PLEKHF2
732	ORF3a	SYT1
733	NSP12	SBNO1
734	NSP12	SLU7
735	NSP6	EMC7
736	ORF8	PCSK6
737	NSP10	ACP6
738	ORF7b	ERBB4
739	ORF3a	ARFGEF3
740	ORF9c	NDUFAF1
741	ORF7b	FRMD5
742	N	MAP7
743	ORF9c	RETREG3
744	M	CGRRF1
745	ORF7b	ANO6
746	S	PTPN14
747	NSP13	CEP350
748	ORF8	ERLEC1
749	HDAC2	Simvastatin
750	ORF10	SERPINB5
751	ORF7b	ATP13A1
752	ORF7b	TMC7
753	RPL23A	Artenimol
754	ORF8	HS6ST2
755	ORF3b	STOML2
756	ORF9b	SLC39A11
757	ORF6	SEC23A
758	N	UPF1
759	NSP6	GNPTG
760	MARK2	Fostamatinib
761	ORF8	SIL1
762	NSP13	CDK5RAP2
763	NSP9	FBLN5
764	NSP7	TOR1AIP1
765	NSP7	RAB8A
766	NSP10	AP2A2
767	NSP2	MAP3K14
768	N	ZNF574
769	NSP5	PCMT1
770	ORF8	PVR
771	FLT4	Nintedanib
772	N	KRI1
773	ORF3a	VPS18
774	EGFR	Zanubrutinib
775	NSP14	SIRT5
776	M	FAM8A1
777	NSP9	DCAF7
778	M	AP1G1
779	N	DEPDC1
780	N	RPS24
781	N	RRP9
782	MARK3	Fostamatinib
783	NSP6	ENDOD1
784	N	SCAPER
785	ORF3a	LRP2
786	NSP10	ZZEF1
787	N	PPAN
788	M	ATF6
789	NSP1	POLA2
790	NSP12	TCF12
791	S	PPP1R16B
792	NSP8	SKP1
793	ORF8	CHPF2
794	ORF7b	SMIM1
795	N	LARP1
796	NSP8	MRPS25
797	IMPDH2	Ribavirin
798	S	SPCS2
799	ORF9c	ECSIT
800	ORF7b	VPS45
801	ORF7b	SNAP29
802	NSP7	RAB5C
803	ORF8	ADAM9
804	E	SET
805	M	SLC25A21
806	ORF3a	ATF6B
807	NSP8	SEPSECS
808	N	PABPC1
809	N	NOC4L
